# Induction of C_4_ genes evolved through changes in *cis* allowing integration into ancestral C_3_ gene regulatory networks

**DOI:** 10.1101/2020.07.03.186395

**Authors:** Pallavi Singh, Sean R. Stevenson, Ivan Reyna-Llorens, Gregory Reeves, Tina B. Schreier, Julian M. Hibberd

**Author notes:** Both authors contributed equally (Pallavi Singh, Sean R. Stevenson).

## Abstract

C_4_ photosynthesis has evolved independently in over sixty lineages and in so doing repurposed existing enzymes to drive a carbon pump that limits the RuBisCO oxygenation reaction. In all cases, gene expression is modified such that C_4_ proteins accumulate to levels matching those of the photosynthetic apparatus. To better understand this rewiring of gene expression we undertook RNA- and DNaseI-SEQ on de-etiolating seedlings of C_4_ *Gynandropsis gynandra*, which is sister to C_3_ Arabidopsis. Changes in chloroplast ultrastructure and C_4_ gene expression were coordinated and rapid. C_3_ photosynthesis and C_4_ genes showed similar induction patterns, but C_4_ genes from *G. gynandra* were more strongly induced than orthologs from Arabidopsis. A gene regulatory network predicted transcription factors operating at the top of the de-etiolation network, including those responding to light, act upstream of C_4_ genes. Light responsive elements, especially G-, E- and GT-boxes were over-represented in accessible chromatin around C_4_ genes. Moreover, *in vivo* binding of many G-, E- and GT-boxes was detected. Overall, the data support a model in which rapid and robust C_4_ gene expression following light exposure is generated through modifications in *cis* to allow integration into high-level transcriptional networks including those underpinned by conserved light responsive elements.
