## Supplementary material for "Induction of C_4_ genes evolved through changes in *cis* allowing integration into ancestral C_3_ gene regulatory networks": S Table 2

### Sheet: Supplementary Data 3
Supplementary data 3. Transcription factors (TFs) found among the differentially regulated genes at each time point. Top blastp hits to Arabidopsis are shown.
Cluster	G. gynandra ID	TAIR ID	TF Family	TF Name
I	Cg06456.1	AT5G10510	AP2	AIL6
I	Cg26375.1	AT5G17430	AP2	BBM
I	Cg17380.1	AT5G60450	ARF	ARF4
I	Cg08400.1	AT2G30470	B3	HSI2
I	Cg26175.1	AT1G75080	BES1	BZR1
I	Cg28081.1	AT1G73830	bHLH	BEE3
I	Cg12186.1	AT1G10120	bHLH	AT1G10120
I	Cg06077.1	AT5G61270	bHLH	PIF7
I	Cg28663.1	AT3G28857	bHLH	PRE5
I	Cg03239.1	AT4G37850	bHLH	AT4G37850
I	Cg04521.1	AT5G67060	bHLH	HEC1
I	Cg09575.1	AT4G09820	bHLH	TT8
I	Cg15009.1	AT2G22770	bHLH	NAI1
I	Cg01403.1	AT1G26945	bHLH	KDR
I	Cg27473.1	AT4G02590	bHLH	UNE12
I	Cg04383.1	AT5G67060	bHLH	HEC1
I	Cg07094.1	AT4G14410	bHLH	bHLH104
I	Cg07168.1	AT3G58120	bZIP	BZIP61
I	Cg15084.1	AT3G56850	bZIP	AREB3
I	Cg17141.1	AT3G58120	bZIP	BZIP61
I	Cg05866.1	AT4G35900	bZIP	FD
I	Cg05516.1	AT1G06850	bZIP	bZIP52
I	Cg22354.1	AT5G10970	C2H2	AT5G10970
I	Cg02488.1	AT1G68130	C2H2	IDD14
I	Cg27058.1	AT1G75710	C2H2	AT1G75710
I	Cg11347.1	AT1G03840	C2H2	MGP
I	Cg07485.1	AT1G03840	C2H2	MGP
I	Cg02351.1	AT5G03150	C2H2	JKD
I	Cg19967.1	AT5G48250	CO-like	BBX8
I	Cg03595.1	AT1G25440	CO-like	BBX15
I	Cg04798.1	AT4G39070	DBB	BZS1
I	Cg22137.1	AT2G36010	E2F/DP	E2F3
I	Cg15528.1	AT1G44830	ERF	AT1G44830
I	Cg05646.1	AT1G72360	ERF	ERF73
I	Cg00824.1	AT5G47230	ERF	ERF5
I	Cg00825.1	AT4G17500	ERF	ERF-1
I	Cg07092.1	AT3G23230	ERF	TDR1
I	Cg03815.1	AT5G13910	ERF	LEP
I	Cg03609.1	AT1G25550	G2-like	AT1G25550
I	Cg00389.1	AT2G45050	GATA	GATA2
I	Cg01279.1	AT2G45050	GATA	GATA2
I	Cg06151.1	AT4G17570	GATA	GATA26
I	Cg10874.1	AT1G08010	GATA	GATA11
I	Cg06353.1	AT4G32890	GATA	GATA9
I	Cg04542.1	AT3G49950	GRAS	AT3G49950
I	Cg04672.1	AT3G54220	GRAS	SCR
I	Cg00379.1	AT3G60630	GRAS	HAM2
I	Cg09065.1	AT5G53660	GRF	GRF7
I	Cg23775.1	AT2G06200	GRF	GRF6
I	Cg27151.1	AT1G28420	HB-other	HB-1
I	Cg00404.1	AT3G60390	HD-ZIP	HAT3
I	Cg09630.1	AT5G53980	HD-ZIP	HB52
I	Cg01295.1	AT3G60390	HD-ZIP	HAT3
I	Cg10542.1	AT5G03790	HD-ZIP	HB51
I	Cg03551.1	AT1G69780	HD-ZIP	ATHB13
I	Cg15773.1	AT5G67300	MYB	MYBR1
I	Cg29217.1	AT5G26660	MYB	MYB86
I	Cg26103.1	AT3G28910	MYB	MYB30
I	Cg13986.1	AT5G59780	MYB	MYB59
I	Cg25065.1	AT1G18570	MYB	MYB51
I	Cg08213.1	AT4G25560	MYB	LAF1
I	Cg09697.1	AT5G60890	MYB	MYB34
I	Cg28684.1	AT5G06100	MYB	MYB33
I	Cg09631.1	AT5G53950	NAC	CUC2
I	Cg20295.1	AT1G13260	RAV	RAV1
I	Cg01606.1	AT1G13260	RAV	RAV1
I	Cg03610.1	AT1G25560	RAV	TEM1
I	Cg02576.1	AT1G68840	RAV	RAV2
I	Cg08546.1	AT5G43270	SBP	SPL2
I	Cg02113.1	AT5G41410	TALE	BEL1
I	Cg12420.1	AT1G58100	TCP	TCP8
I	Cg27336.1	AT1G76890	Trihelix	GT2
I	Cg21461.1	AT5G28300	Trihelix	AT5G28300
I	Cg27854.1	AT5G28300	Trihelix	AT5G28300
I	Cg02491.1	AT1G68150	WRKY	WRKY9
I	Cg05063.1	AT4G01250	WRKY	WRKY22
I	Cg22237.1	AT4G04450	WRKY	WRKY42
I	Cg07703.1	AT4G23550	WRKY	WRKY29
I	Cg01878.1	AT5G15130	WRKY	WRKY72
I	Cg22145.1	AT1G75240	ZF-HD	HB33
I	Cg21791.1	AT1G75240	ZF-HD	HB33
I	Cg16223.1
I	Cg23390.1
I	Cg00938.1
I	Cg07273.1
I	Cg14063.1
I	Cg03330.1
I	Cg27220.1
II	Cg03281.1	AT4G36920	AP2	AP2
II	Cg00229.1	AT3G61830	ARF	ARF18
II	Cg16974.1	AT4G31690	B3	AT4G31690
II	Cg01023.1	AT4G21340	bHLH	B70
II	Cg18272.1	AT3G07340	bHLH	AT3G07340
II	Cg08840.1	AT5G09750	bHLH	HEC3
II	Cg21745.1	AT4G36930	bHLH	SPT
II	Cg14988.1	AT2G28160	bHLH	FRU
II	Cg02512.1	AT2G20180	bHLH	PIL5
II	Cg17317.1	AT1G05805	bHLH	AT1G05805
II	Cg26478.1	AT3G07340	bHLH	AT3G07340
II	Cg13126.1	AT4G02590	bHLH	UNE12
II	Cg24804.1	AT5G51780	bHLH	AT5G51780
II	Cg16959.1	AT1G10120	bHLH	AT1G10120
II	Cg19586.1	AT1G77920	bZIP	TGA7
II	Cg22161.1	AT1G08320	bZIP	TGA9
II	Cg21588.1	AT1G08320	bZIP	TGA9
II	Cg13251.1	AT2G40620	bZIP	AT2G40620
II	Cg18768.1	AT5G22890	C2H2	AT5G22890
II	Cg23941.1	AT1G75540	DBB	BBX21
II	Cg16726.1	AT4G24060	Dof	AT4G24060
II	Cg23958.1	AT2G40340	ERF	DREB2C
II	Cg29698.1	AT1G21910	ERF	DREB26
II	Cg09036.1	AT4G13620	ERF	AT4G13620
II	Cg13627.1	AT4G27950	ERF	CRF4
II	Cg26923.1	AT5G19790	ERF	RAP2.11
II	Cg05173.1	AT3G16770	ERF	EBP
II	Cg13996.1	AT3G46640	G2-like	PCL1
II	Cg28827.1	AT3G46640	G2-like	PCL1
II	Cg20299.1	AT3G25790	G2-like	AT3G25790
II	Cg01604.1	AT1G13300	G2-like	HRS1
II	Cg01875.1	AT3G01220	HD-ZIP	HB20
II	Cg11061.1	AT4G16780	HD-ZIP	HB-2
II	Cg03457.1	AT5G54070	HSF	HSFA9
II	Cg00773.1	AT2G34440	M-type_MADS	AGL29
II	Cg00627.1	AT5G57620	MYB	MYB36
II	Cg09818.1	AT3G23250	MYB	MYB15
II	Cg27230.1	AT4G37260	MYB	MYB73
II	Cg19879.1	AT1G14350	MYB	FLP
II	Cg02253.1	AT2G38090	MYB	AT2G38090
II	Cg06414.1	AT1G22640	MYB	MYB3
II	Cg22447.1	AT3G11440	MYB	MYB65
II	Cg14863.1	AT3G53200	MYB	MYB27
II	Cg13760.1	AT4G01680	MYB	MYB55
II	Cg15410.1	AT5G63790	NAC	NAC102
II	Cg19221.1	AT3G15510	NAC	NAC2
II	Cg05959.1	AT1G56010	NAC	NAC1
II	Cg27011.1	AT1G33060	NAC	NAC014
II	Cg24033.1	AT1G76890	Trihelix	GT2
II	Cg14275.1	AT1G20700	WOX	WOX14
II	Cg04649.1	AT2G38470	WRKY	WRKY33
II	Cg10038.1	AT1G66550	WRKY	WRKY67
II	Cg20353.1	AT4G26440	WRKY	WRKY34
II	Cg11019.1	AT2G34830	WRKY	WRKY35
II	Cg10180.1	AT3G56400	WRKY	WRKY70
II	Cg02290.1	AT5G43290	WRKY	WRKY49
II	Cg01408.1	AT1G69810	WRKY	WRKY36
II	Cg03278.1	AT2G23320	WRKY	WRKY15
II	Cg13027.1	AT3G58710	WRKY	WRKY69
II	Cg01474.1
II	Cg04275.1
II	Cg24812.1
II	Cg00239.1
II	Cg22026.1
II	Cg12451.1
II	Cg10216.1
II	Cg00144.1
II	Cg08518.1
II	Cg08810.1
III	Cg00848.1	AT4G17880	bHLH	MYC4
III	Cg08106.1	AT2G42280	bHLH	FBH4
III	Cg00176.1	AT2G46970	bHLH	PIL1
III	Cg10561.1	AT5G04150	bHLH	BHLH101
III	Cg27300.1	AT3G28857	bHLH	PRE5
III	Cg19049.1	AT1G66140	C2H2	ZFP4
III	Cg04369.1	AT3G50410	Dof	OBP1
III	Cg24735.1	AT1G36060	ERF	AT1G36060
III	Cg09039.1	AT4G13640	G2-like	UNE16
III	Cg01404.1	AT1G69780	HD-ZIP	ATHB13
III	Cg08551.1	AT2G33480	NAC	NAC041
III	Cg03369.1
III	Cg26360.1
III	Cg08682.1
III	Cg26706.1
III	Cg21544.1
IV	Cg25233.1	AT1G03040	bHLH	AT1G03040
IV	Cg13759.1	AT1G02340	bHLH	HFR1
IV	Cg06087.1	AT5G44080	bZIP	AT5G44080
IV	Cg14315.1	AT2G40950	bZIP	BZIP17
IV	Cg17074.1	AT4G34000	bZIP	ABF3
IV	Cg18907.1	AT1G19490	bZIP	AT1G19490
IV	Cg00262.1	AT2G46270	bZIP	GBF3
IV	Cg26767.1	AT1G19490	bZIP	AT1G19490
IV	Cg01192.1	AT2G46270	bZIP	GBF3
IV	Cg04233.1	AT3G19580	C2H2	ZF2
IV	Cg05727.1	AT5G03740	C2H2	HD2C
IV	Cg14975.1	AT2G28200	C2H2	AT2G28200
IV	Cg16870.1	AT2G29660	C2H2	AT2G29660
IV	Cg03002.1	AT1G27730	C2H2	STZ
IV	Cg15384.1	AT5G39660	Dof	CDF2
IV	Cg09254.1	AT3G47500	Dof	CDF3
IV	Cg06271.1	AT5G39660	Dof	CDF2
IV	Cg03560.1	AT1G69570	Dof	AT1G69570
IV	Cg15214.1	AT1G78080	ERF	RAP2.4
IV	Cg11341.1	AT5G44210	ERF	ERF9
IV	Cg11343.1	AT5G44190	G2-like	GLK2
IV	Cg01377.1	AT1G69580	G2-like	AT1G69580
IV	Cg10675.1	AT4G11660	HSF	AT-HSFB2B
IV	Cg21528.1	AT5G62020	HSF	HSFB2A
IV	Cg20544.1	AT4G11660	HSF	AT-HSFB2B
IV	Cg22655.1	AT2G26150	HSF	HSFA2
IV	Cg00025.1	AT3G51910	HSF	HSFA7A
IV	Cg24182.1	AT3G57230	MIKC_MADS	AGL16
IV	Cg10246.1	AT3G58780	MIKC_MADS	SHP1
IV	Cg03654.1	AT5G16600	MYB	MYB43
IV	Cg29147.1	AT1G66230	MYB	MYB20
IV	Cg05565.1	AT5G10280	MYB	MYB92
IV	Cg16390.1	AT1G01060	MYB_related	LHY
IV	Cg10867.1	AT4G01280	MYB_related	AT4G01280
IV	Cg05027.1	AT1G01060	MYB_related	LHY
IV	Cg26202.1	AT5G37260	MYB_related	RVE2
IV	Cg17995.1	AT5G37260	MYB_related	RVE2
IV	Cg23183.1	AT1G18330	MYB_related	EPR1
IV	Cg19220.1	AT1G52890	NAC	NAC019
IV	Cg13403.1	AT1G01720	NAC	ATAF1
IV	Cg22364.1	AT5G12840	NF-YA	NF-YA1
IV	Cg25753.1	AT4G14540	NF-YB	NF-YB3
IV	Cg19952.1	AT5G12330	SRS	LRP1
IV	Cg04340.1	AT1G75410	TALE	BLH3
IV	Cg05170.1
IV	Cg14972.1
IV	Cg21290.1
IV	Cg01684.1
IV	Cg18644.1
IV	Cg20898.1
IV	Cg21750.1
IX	Cg05617.1	AT1G72570	AP2	AT1G72570
IX	Cg00607.1	AT5G57390	AP2	AIL5
IX	Cg21308.1	AT3G47640	bHLH	PYE
IX	Cg11390.1	AT1G51140	bHLH	FBH3
IX	Cg13300.1	AT1G51140	bHLH	FBH3
IX	Cg02660.1	AT1G32640	bHLH	MYC2
IX	Cg20307.1	AT4G35040	bZIP	bZIP19
IX	Cg03163.1	AT4G38960	DBB	BBX19
IX	Cg22032.1	AT5G65590	Dof	AT5G65590
IX	Cg15640.1	AT1G51700	Dof	DOF1
IX	Cg05043.1	AT1G01250	ERF	AT1G01250
IX	Cg16326.1	AT5G25190	ERF	ESE3
IX	Cg25344.1	AT5G25190	ERF	ESE3
IX	Cg15557.1	AT5G61590	ERF	AT5G61590
IX	Cg18323.1	AT5G11590	ERF	TINY2
IX	Cg09869.1	AT1G79430	G2-like	APL
IX	Cg03658.1	AT5G16560	G2-like	KAN
IX	Cg06632.1	AT5G41920	GRAS	AT5G41920
IX	Cg29400.1	AT3G61890	HD-ZIP	HB-12
IX	Cg13255.1	AT5G54230	MYB	MYB49
IX	Cg16816.1	AT1G34670	MYB	MYB93
IX	Cg07286.1	AT5G58900	MYB_related	AT5G58900
IX	Cg03092.1	AT5G13180	NAC	NAC083
IX	Cg09788.1	AT2G24430	NAC	NAC038
IX	Cg17364.1	AT3G04070	NAC	NAC047
IX	Cg29459.1	AT1G30500	NF-YA	NF-YA7
IX	Cg00753.1	AT4G18390	TCP	TCP2
IX	Cg10940.1	AT2G37260	WRKY	TTG2
IX	Cg17066.1	AT2G40750	WRKY	WRKY54
IX	Cg15375.1	AT3G28920	ZF-HD	HB34
IX	Cg10967.1
IX	Cg24749.1
IX	Cg23257.1
IX	Cg19562.1
IX	Cg09956.1
IX	Cg14759.1
IX	Cg03867.1
V	Cg14577.1	AT5G60120	AP2	TOE2
V	Cg24134.1	AT4G36920	AP2	AP2
V	Cg26075.1	AT2G39250	AP2	SNZ
V	Cg19667.1	AT3G54990	AP2	SMZ
V	Cg00864.1	AT4G18020	ARR-B	APRR2
V	Cg28760.1	AT3G47640	bHLH	PYE
V	Cg01000.1	AT4G20970	bHLH	AT4G20970
V	Cg28102.1	AT4G34590	bZIP	GBF6
V	Cg16916.1	AT5G11260	bZIP	HY5
V	Cg27925.1	AT5G11260	bZIP	HY5
V	Cg28597.1	AT3G49760	bZIP	bZIP5
V	Cg13984.1	AT5G59820	C2H2	RHL41
V	Cg27224.1	AT4G12240	C2H2	AT4G12240
V	Cg21492.1	AT3G19580	C2H2	ZF2
V	Cg21096.1	AT1G27730	C2H2	STZ
V	Cg03659.1	AT3G02830	C3H	ZFN1
V	Cg03891.1	AT3G21880	CO-like	BBX10
V	Cg08751.1	AT1G06040	DBB	STO
V	Cg25986.1	AT5G60850	Dof	OBP4
V	Cg14896.1	AT4G36900	ERF	RAP2.10
V	Cg08456.1	AT3G15210	ERF	ERF4
V	Cg03039.1	AT1G46768	ERF	RAP2.1
V	Cg20374.1	AT5G11590	ERF	TINY2
V	Cg18236.1	AT5G05410	ERF	DREB2A
V	Cg27240.1	AT5G05410	ERF	DREB2A
V	Cg05268.1	AT5G56860	GATA	GNC
V	Cg00555.1	AT5G56860	GATA	GNC
V	Cg21496.1	AT5G26930	GATA	GATA23
V	Cg23506.1	AT1G07530	GRAS	SCL14
V	Cg21609.1	AT5G59450	GRAS	AT5G59450
V	Cg07966.1	AT3G13960	GRF	GRF5
V	Cg00212.1	AT2G46680	HD-ZIP	HB-7
V	Cg21739.1	AT4G36990	HSF	HSF4
V	Cg15168.1	AT3G22830	HSF	HSFA6B
V	Cg11935.1	AT3G22830	HSF	HSFA6B
V	Cg25962.1	AT3G57230	MIKC_MADS	AGL16
V	Cg04752.1	AT4G38620	MYB	MYB4
V	Cg03740.1	AT3G01140	MYB	MYB106
V	Cg12727.1	AT4G21440	MYB	MYB102
V	Cg01030.1	AT4G21440	MYB	MYB102
V	Cg29493.1	AT3G53790	MYB_related	TRFL4
V	Cg12493.1	AT1G77450	NAC	NAC032
V	Cg05351.1	AT4G27410	NAC	RD26
V	Cg13274.1	AT4G27410	NAC	RD26
V	Cg27079.1	AT2G02740	Whirly	WHY3
V	Cg18931.1
V	Cg03709.1
V	Cg23318.1
V	Cg06765.1
V	Cg27419.1
V	Cg25035.1
V	Cg00639.1
VI	Cg24556.1	AT3G54320	AP2	WRI1
VI	Cg16394.1	AT1G01030	B3	NGA3
VI	Cg29823.1	AT3G11580	B3	AT3G11580
VI	Cg26903.1	AT5G41315	bHLH	GL3
VI	Cg11219.1	AT5G41315	bHLH	GL3
VI	Cg09605.1	AT4G37850	bHLH	AT4G37850
VI	Cg18987.1	AT1G59640	bHLH	BPEp
VI	Cg06949.1	AT1G12540	bHLH	AT1G12540
VI	Cg26484.1	AT4G34590	bZIP	GBF6
VI	Cg13394.1	AT5G24800	bZIP	BZIP9
VI	Cg00075.1	AT2G47890	CO-like	AT2G47890
VI	Cg14779.1	AT1G06040	DBB	STO
VI	Cg09702.1	AT5G60850	Dof	OBP4
VI	Cg01288.1	AT2G44940	ERF	AT2G44940
VI	Cg04525.1	AT5G67190	ERF	DEAR2
VI	Cg00397.1	AT2G44940	ERF	AT2G44940
VI	Cg11056.1	AT2G35700	ERF	ERF38
VI	Cg27004.1	AT1G53910	ERF	RAP2.12
VI	Cg13670.1	AT3G20310	ERF	ERF7
VI	Cg00118.1	AT3G16770	ERF	EBP
VI	Cg08221.1	AT5G52170	HD-ZIP	HDG7
VI	Cg14496.1	AT4G36740	HD-ZIP	HB40
VI	Cg22515.1	AT3G24520	HSF	HSFC1
VI	Cg29418.1	AT3G24520	HSF	HSFC1
VI	Cg15285.1	AT5G48670	M-type_MADS	AGL80
VI	Cg29225.1	AT5G60910	MIKC_MADS	AGL8
VI	Cg20327.1	AT1G66370	MYB	MYB113
VI	Cg22296.1	AT5G16770	MYB	MYB9
VI	Cg25798.1	AT5G26660	MYB	MYB86
VI	Cg07292.1	AT5G58850	MYB	MYB119
VI	Cg20313.1	AT4G34990	MYB	MYB32
VI	Cg24713.1	AT4G09460	MYB	MYB6
VI	Cg00131.1	AT2G47460	MYB	MYB12
VI	Cg01186.1	AT2G46410	MYB_related	CPC
VI	Cg20799.1	AT2G27300	NAC	NTL8
VI	Cg00145.1	AT2G47260	WRKY	WRKY23
VI	Cg13754.1	AT4G01720	WRKY	WRKY47
VI	Cg11439.1
VI	Cg15252.1
VI	Cg02528.1
VI	Cg10624.1
VI	Cg25180.1
VI	Cg12132.1
VI	Cg14616.1
VII	Cg22397.1	AT5G43650	bHLH	BHLH92
VII	Cg03706.1	AT5G15830	bZIP	bZIP3
VII	Cg06126.1	AT4G17810	C2H2	AT4G17810
VII	Cg28107.1	AT1G21340	Dof	AT1G21340
VII	Cg16550.1	AT1G47870	E2F/DP	ATE2F2
VII	Cg27873.1	AT2G40340	ERF	DREB2C
VII	Cg16127.1	AT2G40970	G2-like	MYBC1
VII	Cg20926.1	AT2G02060	G2-like	AT2G02060
VII	Cg10727.1	AT2G22840	GRF	GRF1
VII	Cg02473.1	AT1G67970	HSF	HSFA8
VII	Cg07085.1	AT3G23250	MYB	MYB15
VII	Cg28367.1	AT3G10580	MYB_related	AT3G10580
VII	Cg10014.1	AT1G80840	WRKY	WRKY40
VII	Cg19265.1
VII	Cg22941.1
VII	Cg24395.1
VII	Cg17325.1
VIII	Cg27309.1	AT1G19220	ARF	ARF19
VIII	Cg22128.1	AT2G36080	B3	ABS2
VIII	Cg07330.1	AT4G31630	B3	AT4G31630
VIII	Cg28824.1	AT5G50915	bHLH	AT5G50915
VIII	Cg10224.1	AT2G43010	bHLH	PIF4
VIII	Cg15536.1	AT5G61270	bHLH	PIF7
VIII	Cg07380.1	AT3G59060	bHLH	PIL6
VIII	Cg03799.1	AT2G16770	bZIP	bZIP23
VIII	Cg07138.1	AT2G41940	C2H2	ZFP8
VIII	Cg11274.1	AT3G02830	C3H	ZFN1
VIII	Cg06889.1	AT1G04990	C3H	AT1G04990
VIII	Cg19142.1	AT5G15850	CO-like	COL1
VIII	Cg28546.1	AT1G73870	CO-like	BBX16
VIII	Cg07340.1	AT2G24790	CO-like	COL3
VIII	Cg02549.1	AT1G25440	CO-like	BBX15
VIII	Cg14583.1	AT5G60200	Dof	TMO6
VIII	Cg29593.1	AT3G47500	Dof	CDF3
VIII	Cg15334.1	AT1G28310	Dof	AT1G28310
VIII	Cg16074.1	AT1G01250	ERF	AT1G01250
VIII	Cg06159.1	AT5G47230	ERF	ERF5
VIII	Cg28075.1	AT5G25390	ERF	SHN3
VIII	Cg14674.1	AT3G13040	G2-like	AT3G13040
VIII	Cg07491.1	AT2G20570	G2-like	GPRI1
VIII	Cg04903.1	AT5G66320	GATA	GATA5
VIII	Cg12952.1	AT5G48150	GRAS	PAT1
VIII	Cg03246.1	AT4G37790	HD-ZIP	HAT22
VIII	Cg28740.1	AT5G62470	MYB	MYB96
VIII	Cg13185.1	AT3G06490	MYB	MYB108
VIII	Cg07426.1	AT1G49010	MYB	AT1G49010
VIII	Cg15545.1	AT5G61420	MYB	MYB28
VIII	Cg06062.1	AT5G61420	MYB	MYB28
VIII	Cg26696.1	AT1G66370	MYB	MYB113
VIII	Cg02334.1	AT3G09600	MYB_related	RVE8
VIII	Cg12001.1	AT4G10350	NAC	NAC070
VIII	Cg14165.1	AT3G44290	NAC	NAC060
VIII	Cg07957.1	AT3G14020	NF-YA	NF-YA6
VIII	Cg15112.1	AT5G06510	NF-YA	NF-YA10
VIII	Cg24870.1	AT1G30500	NF-YA	NF-YA7
VIII	Cg17737.1	AT5G12840	NF-YA	NF-YA1
VIII	Cg05977.1	AT1G56170	NF-YC	NF-YC2
VIII	Cg28898.1	AT2G35940	TALE	BLH1
VIII	Cg10134.1	AT5G41410	TALE	BEL1
VIII	Cg10340.1	AT5G60970	TCP	TCP5
VIII	Cg01830.1	AT3G02150	TCP	PTF1
VIII	Cg03720.1	AT3G02150	TCP	PTF1
VIII	Cg22928.1	AT2G26580	YABBY	YAB5
VIII	Cg04883.1	AT3G50890	ZF-HD	HB28
VIII	Cg01388.1	AT1G69600	ZF-HD	ZFHD1
VIII	Cg18727.1
VIII	Cg07044.1
VIII	Cg13073.1
VIII	Cg02908.1
VIII	Cg22815.1
VIII	Cg15634.1
VIII	Cg11777.1
VIII	Cg11319.1
VIII	Cg28111.1
VIII	Cg13231.1
VIII	Cg13544.1
