## Supplementary material for "Induction of C_4_ genes evolved through changes in *cis* allowing integration into ancestral C_3_ gene regulatory networks": S Table 4

### Sheet: DHS_Ranks
	Enrichment vs Background Ranked
DAPseq/PBM motif	GgC3	GgC4	AtC3	AtC4
ABI3VP1_tnt.AT5G18090_col_a_m1	736	635	871	744
ABI3VP1_tnt.AT5G60130_col_a_m1	302	654	636	484
ABI3VP1_tnt.AT5G60130_colamp_a_m1	326	334	531	228
ABI3VP1_tnt.FUS3_col_a_m1	855	124	678	555
ABI3VP1_tnt.NGA4_col_a_m1	668	464	880	720
ABI3VP1_tnt.REM16_col_a_m1	315	145	604	809
ABI3VP1_tnt.VRN1_col_a_m1	173	260	454	183
ABI3VP1_tnt.VRN1_colamp_a_m1	405	643	228	135
AP2EREBP_tnt.ABR1_col_a_m1	121	548	848	496
AP2EREBP_tnt.ABR1_colamp_a_m1	172	461	754	475
AP2EREBP_tnt.AIL7_col_a_m1	611	479	569	639
AP2EREBP_tnt.AIL7_colamp_a_m1	524	841	680	646
AP2EREBP_tnt.AT1G01250_col_a_m1	304	424	608	608
AP2EREBP_tnt.AT1G01250_colamp_a_m1	245	693	652	256
AP2EREBP_tnt.AT1G12630_col_a_m1	71	444	727	309
AP2EREBP_tnt.AT1G12630_colamp_a_m1	307	745	359	780
AP2EREBP_tnt.At1g19210_col_a_m1	86	491	521	285
AP2EREBP_tnt.At1g19210_colamp_a_m1	127	367	536	205
AP2EREBP_tnt.At1g22810_col_m1	193	703	826	699
AP2EREBP_tnt.At1g22810_colamp_a_m1	240	517	580	299
AP2EREBP_tnt.AT1G28160_col_a_m1	156	362	756	476
AP2EREBP_tnt.AT1G28160_colamp_a_m1	54	471	782	353
AP2EREBP_tnt.At1g36060_col_a_m1	141	695	663	276
AP2EREBP_tnt.At1g36060_colamp_a_m1	142	566	718	231
AP2EREBP_tnt.AT1G44830_col_a_m1	136	664	758	692
AP2EREBP_tnt.AT1G71450_col_a_m1	104	671	827	656
AP2EREBP_tnt.AT1G71450_colamp_a_m1	131	450	522	392
AP2EREBP_tnt.At1g75490_col_a_m1	117	676	829	637
AP2EREBP_tnt.At1g75490_colamp_a_m1	257	684	719	266
AP2EREBP_tnt.AT1G77200_col_a_m1	417	823	763	618
AP2EREBP_tnt.AT1G77200_colamp_a_m1	696	701	666	768
AP2EREBP_tnt.At1g77640_col_a_m1	288	575	769	655
AP2EREBP_tnt.At2g33710_col_m1	47	355	715	452
AP2EREBP_tnt.At2g33710_colamp_a_m1	160	600	787	263
AP2EREBP_tnt.At2g44940_col_a_m1	382	759	785	420
AP2EREBP_tnt.At2g44940_colamp_a_m1	656	727	559	769
AP2EREBP_tnt.AT3G16280_col_a_m1	780	458	818	605
AP2EREBP_tnt.AT3G16280_colamp_a_m1	769	751	624	693
AP2EREBP_tnt.AT3G57600_col_a_m1	168	474	786	287
AP2EREBP_tnt.AT3G60490_col_a_m1	675	817	811	841
AP2EREBP_tnt.AT3G60490_colamp_a_m1	721	669	626	694
AP2EREBP_tnt.At4g16750_col_a_m1	212	717	734	635
AP2EREBP_tnt.At4g16750_colamp_a_m1	757	870	686	881
AP2EREBP_tnt.AT4G18450_col_a_m1	147	384	774	423
AP2EREBP_tnt.At4g28140_col_a_m1	134	607	790	327
AP2EREBP_tnt.At4g28140_colamp_a_m1	100	606	725	220
AP2EREBP_tnt.At4g31060_col_a_m1	154	516	567	546
AP2EREBP_tnt.At4g31060_colamp_a_m1	204	456	845	421
AP2EREBP_tnt.At4g32800_col_m1	427	712	582	585
AP2EREBP_tnt.At4g32800_colamp_a_m1	756	824	726	845
AP2EREBP_tnt.At5g18450_col_a_m1	223	677	854	594
AP2EREBP_tnt.At5g65130_col_a_m1	129	639	809	500
AP2EREBP_tnt.At5g65130_colamp_a_m1	301	515	837	401
AP2EREBP_tnt.At5g67000_col_a_m1	94	292	874	435
AP2EREBP_tnt.CBF1_col_a_m1	530	612	326	533
AP2EREBP_tnt.CBF1_colamp_a_m1	359	738	267	724
AP2EREBP_tnt.CBF2_col_a_m1	296	730	225	734
AP2EREBP_tnt.CBF2_colamp_a_m1	434	391	397	723
AP2EREBP_tnt.CBF3_col_a_m1	327	748	412	735
AP2EREBP_tnt.CBF3_colamp_a_m1	239	539	361	697
AP2EREBP_tnt.CBF4_col_a_m1	358	617	291	738
AP2EREBP_tnt.CBF4_colamp_a_m1	281	641	321	822
AP2EREBP_tnt.CEJ1_col_a_m1	177	455	716	371
AP2EREBP_tnt.CEJ1_colamp_a_m1	381	559	578	239
AP2EREBP_tnt.CRF10_col100_a_m1	85	380	749	470
AP2EREBP_tnt.CRF10_colamp_a_m1	394	302	318	576
AP2EREBP_tnt.CRF4_col_a_m1	106	653	852	799
AP2EREBP_tnt.CRF4_colamp_a_m1	49	578	741	490
AP2EREBP_tnt.DDF1_col_a_m1	536	708	213	846
AP2EREBP_tnt.DDF1_colamp_a_m1	695	523	393	827
AP2EREBP_tnt.DDF2_col_a_m1	588	469	499	732
AP2EREBP_tnt.DEAR2_col_a_m1	339	604	674	340
AP2EREBP_tnt.DEAR2_colamp_a_m1	256	493	654	325
AP2EREBP_tnt.DEAR3_col_a_m1	254	580	669	334
AP2EREBP_tnt.DEAR3_colamp_a_m1	389	370	458	610
AP2EREBP_tnt.DEAR5_col_a_m1	347	588	706	400
AP2EREBP_tnt.DEAR5_colamp_a_m1	450	425	659	329
AP2EREBP_tnt.DREB19_col_a_m1	390	521	752	374
AP2EREBP_tnt.DREB19_colamp_a_m1	582	519	493	434
AP2EREBP_tnt.DREB2_col_a_m1	432	481	789	523
AP2EREBP_tnt.DREB2_colamp_a_m1	500	269	641	409
AP2EREBP_tnt.DREB26_col_a_m1	183	694	808	619
AP2EREBP_tnt.ERF1_col_a_m1	115	576	661	457
AP2EREBP_tnt.ERF1_colamp_a_d1	795	134	82	20
AP2EREBP_tnt.ERF10_col_a_m1	73	585	778	661
AP2EREBP_tnt.ERF10_colamp_a_m1	206	809	855	417
AP2EREBP_tnt.ERF104_col_a_m1	114	533	853	613
AP2EREBP_tnt.ERF104_colamp_a_m1	176	345	558	532
AP2EREBP_tnt.ERF105_col_m1	175	507	838	675
AP2EREBP_tnt.ERF105_colamp_a_m1	130	520	738	600
AP2EREBP_tnt.ERF11_col_b_m1	69	459	668	433
AP2EREBP_tnt.ERF11_colamp_a_m1	108	688	748	469
AP2EREBP_tnt.ERF115_col_a_m1	66	545	862	448
AP2EREBP_tnt.ERF115_colamp_a_m1	58	637	802	355
AP2EREBP_tnt.ERF13_col_b_m1	165	321	729	261
AP2EREBP_tnt.ERF13_colamp_a_m1	145	492	595	438
AP2EREBP_tnt.ERF15_col_m1	59	685	737	614
AP2EREBP_tnt.ERF15_colamp_a_m1	139	702	712	406
AP2EREBP_tnt.ERF2_col_a_m1	67	630	839	538
AP2EREBP_tnt.ERF2_colamp_a_m1	62	546	796	471
AP2EREBP_tnt.ERF3_col_a_m1	110	397	776	430
AP2EREBP_tnt.ERF3_colamp_a_m1	74	489	767	520
AP2EREBP_tnt.ERF38_col_a_m1	159	815	684	354
AP2EREBP_tnt.ERF4_col_a_m1	146	561	875	324
AP2EREBP_tnt.ERF4_colamp_a_m1	218	761	833	376
AP2EREBP_tnt.ERF48_col_a_m1	83	742	876	824
AP2EREBP_tnt.ERF5_col_a_m1	50	500	740	482
AP2EREBP_tnt.ERF5_colamp_a_m1	209	344	795	719
AP2EREBP_tnt.ERF6_col_m1	162	431	760	678
AP2EREBP_tnt.ERF7_col_a_m1	40	486	743	510
AP2EREBP_tnt.ERF7_colamp_a_m1	153	457	691	289
AP2EREBP_tnt.ERF73_col_a_m1	188	598	857	560
AP2EREBP_tnt.ERF73_colamp_a_m1	52	651	713	514
AP2EREBP_tnt.ERF8_col_a_m1	82	296	658	219
AP2EREBP_tnt.ERF8_colamp_a_m1	122	710	731	436
AP2EREBP_tnt.ERF9_col_a_m1	41	673	864	745
AP2EREBP_tnt.ERF9_colamp_a_m1	161	562	810	494
AP2EREBP_tnt.ESE1_col_a_m1	84	417	688	729
AP2EREBP_tnt.ESE1_colamp_a_m1	95	596	831	573
AP2EREBP_tnt.ESE3_col_a_m1	132	591	859	425
AP2EREBP_tnt.ESE3_colamp_a_m1	64	569	820	280
AP2EREBP_tnt.LEP_col_a_m1	105	401	824	654
AP2EREBP_tnt.PLT1_col_a_m1	246	794	471	763
AP2EREBP_tnt.PLT1_colamp_a_m1	336	383	730	712
AP2EREBP_tnt.PLT3_col_a_m1	282	796	728	596
AP2EREBP_tnt.PUCHI_col_a_m1	112	437	627	268
AP2EREBP_tnt.PUCHI_colamp_a_m1	60	581	762	456
AP2EREBP_tnt.RAP21_col_a_m1	149	537	681	236
AP2EREBP_tnt.RAP21_colamp_a_m1	242	320	479	402
AP2EREBP_tnt.Rap210_col_a_m1	592	849	653	672
AP2EREBP_tnt.Rap210_colamp_a_m1	577	805	605	877
AP2EREBP_tnt.RAP211_col_a_m1	43	336	517	245
AP2EREBP_tnt.RAP211_colamp_a_m1	224	715	331	125
AP2EREBP_tnt.RAP212_col_a_m1	109	413	847	566
AP2EREBP_tnt.RAP26_col_a_m1	63	534	682	522
AP2EREBP_tnt.RAP26_colamp_a_d1	17	221	83	1
AP2EREBP_tnt.RRTF1_col_a_m1	198	603	721	177
AP2EREBP_tnt.RRTF1_colamp_a_m1	248	667	722	346
AP2EREBP_tnt.SHN3_col_a_m1	80	633	841	783
AP2EREBP_tnt.TINY_col_a_m1	205	764	751	385
ARF_ecoli.MP_col_m1	548	388	197	338
ARF_tnt.ARF16_col_b_m1	263	658	423	673
ARF_tnt.ARF2_col_v31_m1	365	281	442	492
ARID_tnt.AT1G04880_col_a_m1	349	773	861	669
ARID_tnt.AT1G04880_colamp_a_m1	404	749	714	696
ARID_tnt.AT1G20910_col_a_m1	210	374	132	572
ARID_tnt.At1g76110_col_a_m1	179	341	277	196
ARID_tnt.At1g76110_colamp_a_m1	369	818	593	507
ARID_tnt.AT2G17410_col_a_m1	361	418	656	790
BBRBPC_tnt.BPC1_col_a_m1	492	422	351	531
BBRBPC_tnt.BPC1_colamp_a_m1	321	565	300	424
BBRBPC_tnt.BPC5_col_a_m1	509	530	473	389
BBRBPC_tnt.BPC5_colamp_a_m1	506	746	445	528
BBRBPC_tnt.BPC6_col_a_m1	433	524	307	322
BES1_tnt.BAM8_col_a_m1	137	11	46	181
BES1_tnt.BAM8_colamp_a_m1	89	8	59	241
bHLH_tnt.bHLH10_col_a_m1	278	475	825	625
bHLH_tnt.bHLH10_colamp_a_m1	503	570	614	682
bHLH_tnt.bHLH104_col_b_m1	24	112	56	86
bHLH_tnt.bHLH122_col100_a_m1	283	125	158	443
bHLH_tnt.bHLH122_colamp_a_m1	298	135	127	367
bHLH_tnt.bHLH130_col_a_m1	386	116	108	345
bHLH_tnt.bHLH157_col_a_m1	96	109	403	121
bHLH_tnt.bHLH18_col_a_m1	133	419	109	562
bHLH_tnt.bHLH28_col_a_m1	303	528	770	99
bHLH_tnt.bHLH31_col_m1	26	69	41	129
bHLH_tnt.bHLH34_col_m1	23	93	44	397
bHLH_tnt.bHLH34_colamp_a_m1	77	106	42	214
bHLH_tnt.bHLH69_col_a_m1	46	103	60	377
bHLH_tnt.bHLH74_col_a_m1	119	107	53	194
bHLH_tnt.bHLH74_colamp_a_m1	75	68	9	38
bHLH_tnt.bHLH77_col_a_m1	287	88	140	525
bHLH_tnt.bHLH80_col_a_m1	284	159	134	359
bHLH_tnt.bHLH80_colamp_a_m1	402	396	138	258
bHLH_tnt.BIM1_col_a_m1	35	12	50	225
bHLH_tnt.BIM1_colamp_a_m1	187	39	47	213
bHLH_tnt.BIM2_col_v3b_m1	65	62	48	107
bHLH_tnt.BIM2_colamp_m1	158	85	52	296
bHLH_tnt.BIM3_col_a_m1	164	49	61	442
bHLH_tnt.PIF7_col_a_m1	29	40	43	71
BSD_tnt.AT1G10720_col_a_m1	664	769	436	642
bZIP_tnt.ABF2_col_v3a_m1	5	113	19	56
bZIP_tnt.ABI5_col_v3h_m1	6	58	15	54
bZIP_tnt.ABI5_colamp_v3b_m1	11	73	22	55
bZIP_tnt.AREB3_col_v31_m1	7	60	14	53
bZIP_tnt.AREB3_colamp_a_m1	18	50	25	78
bZIP_tnt.bZIP16_col_v3a_m1	19	123	26	96
bZIP_tnt.bZIP16_colamp_a_m1	9	71	27	130
bZIP_tnt.bZIP18_col_v31_m1	857	775	806	835
bZIP_tnt.bZIP18_colamp_a_m1	802	752	798	876
bZIP_tnt.bZIP28_col_a_m1	14	43	16	62
bZIP_tnt.bZIP3_col_a_m1	28	140	34	140
bZIP_tnt.bZIP42_col_a_m1	38	218	101	551
bZIP_tnt.bZIP42_colamp_a_m1	152	271	80	348
bZIP_tnt.bZIP43_col_a_m1	92	119	81	709
bZIP_tnt.bZIP44_col_m1	107	234	70	360
bZIP_tnt.bZIP44_colamp_a_m1	68	79	49	284
bZIP_tnt.bZIP48_col_a_m1	103	144	58	251
bZIP_tnt.bZIP48_colamp_a_m1	91	210	69	383
bZIP_tnt.bZIP50_col_v31_m1	745	98	422	127
bZIP_tnt.bZIP50_colamp_v31_m1	328	122	133	260
bZIP_tnt.bZIP52_col_v31_m1	861	743	794	825
bZIP_tnt.bZIP52_colamp_a_m1	862	828	710	837
bZIP_tnt.bZIP53_col_m1	202	44	51	149
bZIP_tnt.bZIP53_colamp_a_m1	118	142	62	316
bZIP_tnt.bZIP68_col_a_m1	15	55	20	119
bZIP_tnt.bZIP69_col_a_m1	872	510	834	854
bZIP_tnt.bZIP69_colamp_a_m1	879	768	842	882
bZIP_tnt.GBF3_col_m1	13	84	17	73
bZIP_tnt.GBF3_colamp_m1	12	47	29	68
bZIP_tnt.GBF5_col_v3a_m1	20	239	36	90
bZIP_tnt.GBF5_colamp_a_m1	22	196	23	101
bZIP_tnt.GBF6_col_m1	199	36	54	221
bZIP_tnt.GBF6_colamp_a_m1	10	99	24	91
bZIP_tnt.HY5_colamp_v3a_m1	32	13	111	46
bZIP_tnt.TGA1_col_m1	441	57	380	110
bZIP_tnt.TGA1_colamp_a_m1	717	61	215	439
bZIP_tnt.TGA10_col_a_m1	654	9	199	64
bZIP_tnt.TGA10_colamp_a_m1	806	41	581	85
bZIP_tnt.TGA2_col_m1	790	87	297	415
bZIP_tnt.TGA2_colamp_v31_m1	323	178	155	204
bZIP_tnt.TGA3_col_m1	601	52	417	123
bZIP_tnt.TGA3_colamp_a_m1	640	29	487	165
bZIP_tnt.TGA4_col_a_m1	314	2	115	97
bZIP_tnt.TGA4_colamp_a_m1	808	77	295	69
bZIP_tnt.TGA5_col_v3a_m1	705	82	325	237
bZIP_tnt.TGA6_col_a_m1	793	89	426	185
bZIP_tnt.TGA6_colamp_a_m1	845	65	251	191
bZIP_tnt.TGA9_col_a_m1	707	25	125	83
bZIP_tnt.TGA9_colamp_a_m1	473	81	156	269
bZIP_tnt.VIP1_col_v3a_m1	585	741	817	879
bZIP_tnt.VIP1_colamp_a_m1	687	601	821	848
BZR_tnt.At1g78700_col_a_m1	30	26	45	150
BZR_tnt.At1g78700_colamp_a_m1	31	16	40	79
BZR_tnt.At4g18890_col_a_m1	21	32	33	82
BZR_tnt.At4g18890_colamp_a_m1	27	42	35	93
BZR_tnt.At4g36780_col_a_m1	295	14	57	111
BZR_tnt.At4g36780_colamp_a_m1	355	48	79	122
BZR_tnt.BZR1_col_a_m1	357	15	65	66
C2C2COlike_tnt.AT4G27900_col_a_m1	334	259	335	262
C2C2COlike_tnt.AT5G59990_col_a_m1	189	120	345	171
C2C2COlike_tnt.AT5G59990_colamp_a_m1	251	201	574	148
C2C2dof_tnt.Adof1_col_a_m1	398	350	557	347
C2C2dof_tnt.Adof1_colamp_a_m1	367	406	637	455
C2C2dof_tnt.AT1G47655_col_a_m1	499	207	296	283
C2C2dof_tnt.AT1G47655_colamp_a_m1	543	666	577	537
C2C2dof_tnt.At1g64620_100ng20cy_b_m1	360	168	500	658
C2C2dof_tnt.At1g64620_colamp_a_m1	448	237	362	168
C2C2dof_tnt.AT1G69570_col_a_m1	407	605	461	569
C2C2dof_tnt.AT1G69570_colamp_a_m1	393	553	439	477
C2C2dof_tnt.AT2G28810_col_a_m1	633	527	583	449
C2C2dof_tnt.AT2G28810_colamp_a_m1	385	435	388	691
C2C2dof_tnt.At3g45610_col_a_m1	446	434	363	609
C2C2dof_tnt.At3g45610_colamp_a_m1	510	468	696	497
C2C2dof_tnt.AT3G52440_col_a_m1	704	285	433	668
C2C2dof_tnt.AT3G52440_colamp_a_m1	397	480	486	775
C2C2dof_tnt.At4g38000_col_a_m1	200	289	448	198
C2C2dof_tnt.At4g38000_colamp_a_m1	217	343	375	386
C2C2dof_tnt.AT5G02460_col_a_m1	511	502	446	230
C2C2dof_tnt.AT5G02460_colamp_a_m1	238	175	425	574
C2C2dof_tnt.At5g62940_col_a_m1	538	470	489	602
C2C2dof_tnt.AT5G66940_col_a_m1	341	309	496	403
C2C2dof_tnt.AT5G66940_colamp_a_m1	435	400	563	565
C2C2dof_tnt.CDF3_col_a_m1	267	615	310	737
C2C2dof_tnt.CDF3_colamp_a_m1	378	460	443	478
C2C2dof_tnt.COG1_col_a_m1	318	429	387	408
C2C2dof_tnt.COG1_colamp_a_m1	364	212	301	317
C2C2dof_tnt.DAG2_col_a_m1	540	328	356	320
C2C2dof_tnt.DAG2_colamp_a_m1	714	129	349	652
C2C2dof_tnt.dof24_col_a_m1	471	256	457	521
C2C2dof_tnt.dof24_colamp_a_m1	527	211	449	751
C2C2dof_tnt.dof42_col_a_m1	449	687	270	454
C2C2dof_tnt.dof43_col_a_m1	655	352	800	255
C2C2dof_tnt.dof43_colamp_a_m1	612	542	823	488
C2C2dof_tnt.dof45_col_a_m1	711	544	660	716
C2C2dof_tnt.dof45_colamp_a_m1	399	473	860	660
C2C2dof_tnt.OBP1_col_a_m1	609	511	505	398
C2C2dof_tnt.OBP3_col_a_m1	150	216	302	233
C2C2dof_tnt.OBP3_colamp_a_m1	595	333	613	505
C2C2dof_tnt.OBP4_col_a_m1	558	266	554	339
C2C2dof_tnt.OBP4_colamp_a_m1	259	405	625	518
C2C2gata_tnt.GATA1_col_a_m1	265	462	547	628
C2C2gata_tnt.GATA1_colamp_a_m1	455	610	856	864
C2C2gata_tnt.GATA11_col_a_m1	513	449	672	863
C2C2gata_tnt.GATA12_col_a_m1	547	649	873	861
C2C2gata_tnt.GATA12_colamp_a_m1	440	463	711	867
C2C2gata_tnt.GATA14_col_a_m1	701	152	865	857
C2C2gata_tnt.GATA15_col_b_m1	672	593	639	391
C2C2gata_tnt.GATA16_col_a_m1	754	442	622	295
C2C2gata_tnt.GATA19_col_a_m1	673	291	812	586
C2C2gata_tnt.GATA19_colamp_a_m1	542	514	753	611
C2C2gata_tnt.GATA20_col_a_m1	285	247	63	665
C2C2gata_tnt.GATA20_colamp_a_m1	556	705	879	840
C2C2gata_tnt.GATA4_col_a_m1	337	557	670	870
C2C2gata_tnt.GATA6_col200_a_m1	561	335	766	855
C2C2gata_tnt.ZIM_col_a_m1	186	154	259	72
C2C2gata_tnt.ZML1_col_a_m1	425	232	700	328
C2C2gata_tnt.ZML1_colamp_a_m1	292	161	384	297
C2C2gata_tnt.ZML2_col_a_m1	737	541	566	552
C2C2YABBY_tnt.CRC_col_a_m1	87	5	84	282
C2C2YABBY_tnt.CRC_colamp_a_m1	376	587	867	109
C2H2_tnt.At1g14580_col_a_m1	418	427	378	784
C2H2_tnt.At1g14580_colamp_a_m1	553	415	219	746
C2H2_tnt.AT2G15740_col_a_m1	467	254	179	74
C2H2_tnt.AT3G46070_col_a_m1	522	731	354	529
C2H2_tnt.AT3G49930_col_a_m1	2	833	539	209
C2H2_tnt.AT4G26030_col_a_m1	690	793	788	446
C2H2_tnt.At5g04390_col200_a_m1	686	839	264	705
C2H2_tnt.At5g22890_col_a_m1	726	584	409	557
C2H2_tnt.AT5G22990_col_a_m1	313	126	371	147
C2H2_tnt.At5g66730_col_m1	476	547	221	816
C2H2_tnt.At5g66730_colamp_a_m1	676	371	231	838
C2H2_tnt.AtIDD11_col_a_m1	458	564	253	615
C2H2_tnt.AtIDD11_colamp_a_m1	593	691	175	806
C2H2_tnt.AZF1_colamp_a_m1	856	348	651	671
C2H2_tnt.IDD2_col_a_m1	350	586	247	685
C2H2_tnt.IDD2_colamp_a_m1	470	661	290	826
C2H2_tnt.IDD4_col_a_m1	488	611	336	749
C2H2_tnt.IDD5_col_m1	532	436	469	807
C2H2_tnt.IDD5_colamp_a_m1	565	579	314	640
C2H2_tnt.IDD7_col_a_m1	539	638	240	774
C2H2_tnt.JGL_col_a_m1	332	755	783	711
C2H2_tnt.JKD_col_a_m1	465	378	268	830
C2H2_tnt.MGP_col_a_m1	605	448	292	868
C2H2_tnt.MGP_colamp_a_m1	567	726	191	869
C2H2_tnt.NUC_col_a_m1	598	324	316	847
C2H2_tnt.NUC_colamp_a_m1	604	340	193	866
C2H2_tnt.SGR5_col_a_m1	484	368	223	762
C2H2_tnt.SGR5_colamp_a_m1	388	483	229	631
C2H2_tnt.STOP1_col_a_m1	477	278	761	756
C2H2_tnt.STOP1_colamp_a_m1	689	646	579	793
C2H2_tnt.STZ_col_m1	815	102	735	834
C2H2_tnt.STZ_colamp_a_m1	229	497	31	25
C2H2_tnt.TF3A_col_a_m1	289	747	564	798
C2H2_tnt.WIP5_col_a_m1	811	838	850	874
C2H2_tnt.WIP5_colamp_a_m1	834	674	836	821
C3H_tnt.At1g70910_col_a_m1	380	758	6	2
C3H_tnt.At1g74370_col_a_m1	56	662	263	632
C3H_tnt.AT3G12130_colamp_a_m1	583	655	483	516
C3H_tnt.At5g08750_col_a_m1	586	518	697	498
C3H_tnt.AT5G63260_col_a_m1	748	188	275	108
C3H_tnt.AT5G63260_colamp_a_m1	464	275	274	278
C3H_tnt.CDM1_colamp_a_m1	70	847	655	624
C3H_tnt.EMB1789_col_a_m1	275	28	341	174
C3H_tnt.U2AF35B_col_a_m1	3	834	540	210
CAMTA_tnt.CAMTA1_col_a_m1	762	104	206	63
CAMTA_tnt.CAMTA5_col_a_m1	759	187	217	311
CCAATHAP3_tnt.HAP3_col_a_m1	831	342	149	26
CPP_tnt.AT2G20110_col_a_m1	575	825	747	393
CPP_tnt.AT2G20110_colamp_a_m1	485	298	633	153
CPP_tnt.SOL1_col_m1	505	567	849	364
CPP_tnt.SOL1_colamp_a_m1	372	675	822	223
CPP_tnt.TCX2_col_a_m1	338	303	541	211
CPP_tnt.TCX2_colamp_a_m1	353	255	701	193
CPP_tnt.TSO1_col_a_m1	268	608	777	513
DBP_tnt.AT3G51470_col_a_m1	626	543	882	667
E2FDP_tnt.DEL1_col_a_m1	606	381	357	252
E2FDP_tnt.DEL1_colamp_a_m1	466	573	334	731
E2FDP_tnt.DEL2_col_a_m1	571	599	389	788
E2FDP_tnt.DEL2_colamp_a_m1	371	353	288	651
E2FDP_tnt.E2FA_col_a_m1	812	199	224	139
E2FDP_tnt.E2FA_colamp_a_m1	820	172	216	126
E2FDP_tnt.E2FC_col_a_m1	645	133	324	451
EIL_tnt.EIL3_col_b_m1	738	165	868	512
EIL_tnt.EIN3_col_a_m1	809	696	768	856
EIL_tnt.EIN3_colamp_a_d1	445	182	11	4
FAR1_tnt.FAR1_colamp_a_m1	880	258	218	250
FHA_tnt.FHA2_col_b_m1	253	571	444	460
G2like_tnt.At1g13300_col_a_m1	570	735	249	404
G2like_tnt.At1g25550_col_m1	528	668	150	202
G2like_tnt.At1g25550_colamp_a_m1	755	318	185	248
G2like_tnt.AT1G49560_col_a_m1	729	721	145	601
G2like_tnt.AT1G49560_colamp_a_m1	486	778	299	474
G2like_tnt.At1g68670_col_m1	644	385	230	428
G2like_tnt.At2g01060_col_m1	415	792	154	743
G2like_tnt.At2g01060_colamp_a_m1	615	572	350	622
G2like_tnt.At2g03500_col_a_m1	194	626	266	246
G2like_tnt.At2g03500_colamp_a_m1	456	453	209	337
G2like_tnt.AT2G20400_col_a_m1	621	636	313	645
G2like_tnt.AT2G20400_colamp_a_m1	329	650	248	350
G2like_tnt.AT2G38300_col_a_m1	765	248	617	583
G2like_tnt.AT2G40260_col_a_m1	607	136	676	591
G2like_tnt.AT2G40260_colamp_a_m1	785	230	675	589
G2like_tnt.At3g04030_col_a_m1	663	625	379	595
G2like_tnt.At3g04030_colamp_a_m1	764	426	435	717
G2like_tnt.At3g12730_col_a_m1	600	869	456	264
G2like_tnt.At3g12730_colamp_a_m1	599	412	370	453
G2like_tnt.At3g13040_col_b_m1	525	754	37	33
G2like_tnt.At3g24120_col_a_m1	643	577	18	13
G2like_tnt.At3g24120_colamp_a_m1	666	627	328	390
G2like_tnt.AT4G37180_col_a_m1	551	720	159	571
G2like_tnt.AT4G37180_colamp_a_m1	514	629	169	733
G2like_tnt.At5g29000_col_a_m1	535	762	528	306
G2like_tnt.AT5G45580_col_a_m1	620	657	383	688
G2like_tnt.AT5G45580_colamp_a_m1	523	622	237	588
G2like_tnt.KAN2_col_a_m1	697	78	750	770
G2like_tnt.KAN2_colamp_a_m1	708	115	501	659
GeBP_tnt.AT1G66420_col_a_m1	273	844	152	676
GeBP_tnt.AT4G00250_col_a_m1	39	822	93	243
GRF_tnt.AtGRF6_col_a_m1	783	713	282	321
GRF_tnt.GRF9_col_a_m1	521	846	392	375
GRF_tnt.GRF9_colamp_a_m1	634	195	38	36
HB_tnt.ANL2_colamp_a_m1	821	193	544	217
HB_tnt.ATHB15_col_a_m1	590	228	594	157
HB_tnt.ATHB21_col_a_m1	832	75	550	224
HB_tnt.ATHB21_colamp_a_m1	731	33	814	431
HB_tnt.ATHB40_col_a_m1	343	19	739	323
HB_tnt.ATHB40_colamp_a_m1	816	27	598	396
HB_tnt.ATHB5_col_a_m1	777	76	801	120
HB_tnt.ATHB5_colamp_a_m1	838	114	683	352
HB_tnt.ATHB53_col_a_m1	489	18	646	70
HB_tnt.ATHB53_colamp_a_m1	874	24	689	112
HB_tnt.HDG7_col_a_m1	792	268	519	387
HB_tnt.LMI1_col_a_m1	614	56	568	232
HB_tnt.LMI1_colamp_a_m1	700	70	665	502
HB_tnt.PHV_col_a_m1	624	100	504	116
HB_tnt.WOX11_col_a_m1	497	59	153	464
HMG_tnt.3XHMGBOX1_col_a_m1	93	550	707	577
HMG_tnt.3XHMGBOX1_colamp_a_m1	228	529	799	740
Homeobox_ecoli.HAT2_col_v31_m1	699	789	610	804
Homeobox_tnt.ATHB13_col_a_m1	622	22	765	152
Homeobox_tnt.ATHB13_colamp_a_m1	787	64	772	290
Homeobox_tnt.ATHB18_col_a_m1	613	164	537	207
Homeobox_tnt.ATHB18_colamp_a_m1	679	209	570	604
Homeobox_tnt.ATHB20_col_a_m1	682	17	744	58
Homeobox_tnt.ATHB20_colamp_a_m1	791	118	773	294
Homeobox_tnt.ATHB6_col_a_m1	863	430	840	686
Homeobox_tnt.ATHB6_colamp_a_m1	722	130	863	344
Homeobox_tnt.ATHB7_col_a_m1	778	689	866	782
Homeobox_tnt.EDT1_col_m1	770	233	698	379
Homeobox_tnt.HAT1_col_a_m1	422	850	634	753
Homeobox_tnt.HAT1_colamp_a_m1	715	772	590	626
Homeobox_tnt.HAT2_colamp_a_m1	563	877	612	440
Homeobox_tnt.HAT22_col_a_m1	619	760	377	388
Homeobox_tnt.HAT5_col_a_m1	637	86	589	143
Homeobox_tnt.HAT5_colamp_a_m1	724	94	781	227
Homeobox_tnt.HDG1_col100_a_m1	833	101	366	370
Homeobox_tnt.PDF2_col_m1	797	856	576	483
Homeobox_tnt.WUS1_col_a_m1	638	138	584	828
Homeobox_tnt.WUS1_colamp_a_m1	596	240	465	757
HSF_tnt.HSF21_col_a_m1	796	609	415	509
HSF_tnt.HSF3_col_a_m1	421	876	551	363
HSF_tnt.HSF6_col_a_m1	568	819	418	410
HSF_tnt.HSF7_col_a_m1	581	753	523	683
HSF_tnt.HSF7_colamp_a_m1	720	814	548	662
HSF_tnt.HSFA1E_col_a_m1	447	874	339	638
HSF_tnt.HSFA1E_colamp_a_m1	578	763	742	722
HSF_tnt.HSFA6A_col_a_m1	636	852	736	356
HSF_tnt.HSFA6A_colamp_a_m1	747	389	427	300
HSF_tnt.HSFA6B_col_m1	401	835	643	648
HSF_tnt.HSFA6B_colamp_a_m1	459	799	512	405
HSF_tnt.HSFB3_col_a_m1	727	621	647	664
HSF_tnt.HSFB3_colamp_a_m1	552	390	587	766
HSF_tnt.HSFB4_col_a_m1	373	863	679	580
HSF_tnt.HSFC1_col_a_m1	739	820	467	277
HSF_tnt.HSFC1_colamp_a_m1	658	724	410	463
LIM_tnt.WLIM2A_col_a_m1	1	832	538	208
LOBAS2_tnt.AS2_col_a_m1	34	582	807	412
LOBAS2_tnt.ASL18_col_a_m1	439	811	877	606
LOBAS2_tnt.ASL18_colamp_a_m1	211	875	662	331
LOBAS2_tnt.LBD13_col_a_m1	48	522	813	189
LOBAS2_tnt.LBD13_colamp_a_m1	44	785	755	351
LOBAS2_tnt.LBD18_col_a_m1	270	699	804	559
LOBAS2_tnt.LBD18_colamp_a_m1	555	807	869	707
LOBAS2_tnt.LBD19_col_a_m1	363	881	878	465
LOBAS2_tnt.LBD19_colamp_a_d1	368	700	7	75
LOBAS2_tnt.LBD2_col_a_m1	76	729	573	304
LOBAS2_tnt.LBD2_colamp_a_m1	148	765	532	536
LOBAS2_tnt.LBD23_col_a_m1	306	871	480	472
LOBAS2_tnt.LBD23_colamp_a_m1	377	878	413	349
LOBAS2_tnt.LOB_col_a_m1	55	757	828	636
MADS_tnt.AGL13_col_b_m1	798	472	746	368
MADS_tnt.AGL15_col_a_m1	878	288	542	441
MADS_tnt.AGL15_colamp_a_m1	853	146	430	419
MADS_tnt.AGL16_col_a_m1	870	189	374	212
MADS_tnt.AGL16_colamp_a_m1	843	311	657	627
MADS_tnt.AGL25_col_a_m1	869	227	561	369
MADS_tnt.AGL25_colamp_a_m1	835	214	703	553
MADS_tnt.AGL42_col_a_m1	37	127	12	3
MADS_tnt.AGL6_col_a_m1	849	153	601	343
MADS_tnt.AGL63_col_a_m1	875	139	677	684
MADS_tnt.SVP_col_v3b_m1	840	251	530	272
MADS_tnt.SVP_colamp_v3b_m1	868	150	475	382
mTERF_tnt.AT5G23930_col_a_m1	36	531	687	715
MYB_tnt.ATY13_col_a_m1	782	802	478	823
MYB_tnt.ATY13_colamp_a_m1	653	798	546	794
MYB_tnt.ATY19_col_a_m1	584	640	648	666
MYB_tnt.BOS1_col_a_m1	706	535	506	244
MYB_tnt.MS188_col_a_m1	234	851	364	506
MYB_tnt.MS188_colamp_a_m1	174	812	438	188
MYB_tnt.MYB1_col_a_m1	882	173	793	113
MYB_tnt.MYB10_col_a_m1	828	647	431	131
MYB_tnt.MYB10_colamp_a_m1	680	614	464	199
MYB_tnt.MYB101_col_a_m1	723	66	276	524
MYB_tnt.MYB101_colamp_a_m1	867	83	287	567
MYB_tnt.MYB107_col_a_m1	255	782	398	366
MYB_tnt.MYB107_colamp_a_m1	409	788	402	491
MYB_tnt.MYB116_col_a_m1	419	813	344	378
MYB_tnt.MYB121_col_a_m1	691	222	189	414
MYB_tnt.MYB13_col_a_m1	763	816	702	489
MYB_tnt.MYB13_colamp_a_m1	734	771	717	629
MYB_tnt.MYB17_colamp_a_m1	320	326	511	466
MYB_tnt.MYB23_col_a_m1	589	739	315	650
MYB_tnt.MYB27_col_a_m1	411	563	572	607
MYB_tnt.MYB27_colamp_a_m1	481	707	382	644
MYB_tnt.MYB30_col_a_m1	247	465	805	880
MYB_tnt.MYB30_colamp_a_m1	559	853	575	860
MYB_tnt.MYB33_col_a_m1	850	63	400	549
MYB_tnt.MYB39_col_a_m1	352	862	320	186
MYB_tnt.MYB39_colamp_a_m1	335	873	419	100
MYB_tnt.MYB3R1_col_a_m1	733	454	365	341
MYB_tnt.MYB3R1_colamp_a_m1	746	206	466	229
MYB_tnt.MYB3R4_col_a_m1	713	361	385	238
MYB_tnt.MYB3R5_col_a_m1	752	312	545	222
MYB_tnt.MYB4_col200_a_m1	479	387	549	103
MYB_tnt.MYB40_col_a_m1	774	774	644	226
MYB_tnt.MYB41_col_a_m1	519	682	327	535
MYB_tnt.MYB43_col_a_m1	632	777	399	301
MYB_tnt.MYB44_col_m1	772	432	484	800
MYB_tnt.MYB49_col_a_m1	362	628	332	293
MYB_tnt.MYB49_colamp_a_m1	490	857	286	291
MYB_tnt.MYB51_col_a_m1	646	716	407	197
MYB_tnt.MYB55_col_m1	163	558	779	843
MYB_tnt.MYB55_colamp_a_m1	516	829	618	473
MYB_tnt.MYB58_col_a_m1	735	867	791	432
MYB_tnt.MYB58_colamp_a_m1	743	766	596	499
MYB_tnt.MYB60_col_m1	232	780	724	865
MYB_tnt.MYB61_col_a_m1	392	709	851	634
MYB_tnt.MYB61_colamp_a_m1	616	623	709	308
MYB_tnt.MYB62_col_a_m1	587	736	271	384
MYB_tnt.MYB62_colamp_a_m1	662	810	279	687
MYB_tnt.MYB63_col_a_m1	710	595	771	501
MYB_tnt.MYB65_col200_a_m1	597	110	405	831
MYB_tnt.MYB65_colamp_a_m1	864	72	428	742
MYB_tnt.MYB67_col_a_m1	681	806	723	326
MYB_tnt.MYB70_col_a_m1	839	725	353	842
MYB_tnt.MYB74_col_m1	333	795	492	273
MYB_tnt.MYB74_colamp_a_m1	566	842	432	132
MYB_tnt.MYB77_col_a_m1	789	92	303	511
MYB_tnt.MYB77_colamp_a_m1	794	714	429	752
MYB_tnt.MYB81_colamp_a_m1	847	179	348	575
MYB_tnt.MYB83_col_a_m1	475	272	507	413
MYB_tnt.MYB83_colamp_a_m1	670	508	649	468
MYB_tnt.MYB88_col_a_m1	866	366	843	539
MYB_tnt.MYB88_colamp_a_m1	865	634	784	681
MYB_tnt.MYB92_colamp_a_m1	694	648	529	373
MYB_tnt.MYB93_col_a_m1	478	800	592	765
MYB_tnt.MYB93_colamp_a_m1	474	855	514	680
MYB_tnt.MYB94_col_b_m1	249	864	692	808
MYB_tnt.MYB96_col_b_m1	688	804	381	849
MYB_tnt.MYB96_colamp_a_m1	412	652	491	853
MYB_tnt.MYB99_col_a_m1	716	679	474	380
MYB_tnt.MYB99_colamp_a_m1	719	840	245	134
MYBrelated_tnt.AT1G18960_col_a_m1	515	496	816	832
MYBrelated_tnt.At1g19000_col_a_m1	33	452	91	302
MYBrelated_tnt.At1g19000_colamp_a_m1	42	711	95	286
MYBrelated_tnt.At1g49010_col_a_m1	451	373	106	458
MYBrelated_tnt.At1g49010_colamp_a_m1	185	733	121	187
MYBrelated_tnt.AT1G72740_col_a_m1	732	723	485	813
MYBrelated_tnt.AT1G72740_colamp_a_m1	669	737	372	754
MYBrelated_tnt.At1g74840_col100_a_m1	169	659	74	114
MYBrelated_tnt.At1g74840_colamp_a_m1	191	498	85	190
MYBrelated_tnt.At2g38090_col_a_m1	293	787	166	702
MYBrelated_tnt.At3g09600_col_a_m1	453	290	732	307
MYBrelated_tnt.At3g09600_colamp_a_m1	416	359	488	166
MYBrelated_tnt.AT3G10113_col_a_m1	526	438	620	292
MYBrelated_tnt.AT3G10580_col_a_m1	182	732	137	508
MYBrelated_tnt.AT3G10580_colamp_a_m1	51	781	815	598
MYBrelated_tnt.At3g11280_col_a_m1	562	734	124	319
MYBrelated_tnt.At3g11280_colamp_a_m1	97	837	114	519
MYBrelated_tnt.At4g01280_col_a_m1	443	750	395	178
MYBrelated_tnt.At4g01280_colamp_a_m1	431	451	513	124
MYBrelated_tnt.AT4G12670_col_a_m1	312	276	262	372
MYBrelated_tnt.AT4G12670_colamp_a_m1	779	620	508	725
MYBrelated_tnt.At5g05790_col_a_m1	594	375	136	563
MYBrelated_tnt.At5g08520_col_b_m1	138	642	107	155
MYBrelated_tnt.At5g08520_colamp_a_m1	219	797	99	160
MYBrelated_tnt.At5g47390_col_b_m1	128	843	78	288
MYBrelated_tnt.At5g47390_colamp_a_m1	81	808	86	138
MYBrelated_tnt.At5g52660_col_a_m1	518	392	477	104
MYBrelated_tnt.At5g52660_colamp_a_m1	472	394	638	310
MYBrelated_tnt.AT5G56840_col_a_m1	79	872	88	195
MYBrelated_tnt.AT5G56840_colamp_a_m1	140	756	77	281
MYBrelated_tnt.At5g58900_col_a_m1	155	858	94	203
MYBrelated_tnt.At5g58900_colamp_a_m1	391	439	110	526
MYBrelated_tnt.AT5G61620_col_a_m1	53	784	96	215
MYBrelated_tnt.AT5G61620_colamp_a_m1	102	482	71	87
MYBrelated_tnt.EPR1_col_m1	529	490	720	416
MYBrelated_tnt.EPR1_colamp_a_m1	430	506	600	161
MYBrelated_tnt.LCL1_col_m1	482	670	144	48
MYBrelated_tnt.LCL1_colamp_a_m1	549	433	476	156
MYBrelated_tnt.LHY1_col_a_m1	520	466	186	49
MYBrelated_tnt.LHY1_colamp_a_m1	649	583	606	167
MYBrelated_tnt.RVE1_col_a_m1	460	619	699	271
MYBrelated_tnt.RVE1_colamp_a_m1	504	270	192	51
MYBrelated_tnt.TBP3_col_a_m1	647	592	447	485
MYBrelated_tnt.TBP3_colamp_a_m1	424	665	376	810
MYBrelated_tnt.TRP1_col_m1	554	45	482	852
MYBrelated_tnt.TRP2_col_a_m1	760	155	352	839
MYBrelated_tnt.TRP2_colamp_a_m1	413	257	420	873
NAC_tnt.ANAC004_col_a_m1	429	310	453	544
NAC_tnt.ANAC004_colamp_a_m1	564	597	408	776
NAC_tnt.ANAC005_col_a_m1	463	602	233	599
NAC_tnt.ANAC011_col_a_m1	286	512	360	797
NAC_tnt.ANAC013_col_a_m1	319	783	553	796
NAC_tnt.ANAC013_colamp_a_m1	498	767	525	721
NAC_tnt.ANAC016_col_a_m1	272	645	369	418
NAC_tnt.ANAC016_colamp_a_m1	297	801	424	570
NAC_tnt.ANAC017_col_m1	171	697	416	862
NAC_tnt.ANAC017_colamp_v31_m1	374	347	329	674
NAC_tnt.ANAC020_col_v31_m1	311	105	552	817
NAC_tnt.ANAC028_col_a_m1	345	220	527	545
NAC_tnt.ANAC034_col_m1	877	706	803	833
NAC_tnt.ANAC038_col_a_m1	201	827	472	690
NAC_tnt.ANAC038_colamp_a_m1	143	416	560	820
NAC_tnt.ANAC042_col_a_m1	678	322	832	515
NAC_tnt.ANAC045_col_a_m1	294	484	671	795
NAC_tnt.ANAC045_colamp_a_m1	348	447	631	802
NAC_tnt.ANAC046_col_m1	144	170	609	803
NAC_tnt.ANAC046_colamp_a_m1	299	313	603	871
NAC_tnt.ANAC047_col_m1	487	264	122	633
NAC_tnt.ANAC050_col_v3a_m1	230	330	616	778
NAC_tnt.ANAC050_colamp_a_m1	461	613	503	612
NAC_tnt.ANAC053_col_m1	264	590	509	819
NAC_tnt.ANAC053_colamp_a_m1	406	728	497	814
NAC_tnt.ANAC055_col_m1	677	121	368	247
NAC_tnt.ANAC057_col_a_m1	203	680	621	620
NAC_tnt.ANAC057_colamp_a_m1	78	420	607	701
NAC_tnt.ANAC058_col_a_m1	410	616	451	805
NAC_tnt.ANAC058_colamp_a_m1	220	589	411	815
NAC_tnt.ANAC062_col_m1	420	402	234	480
NAC_tnt.ANAC062_colamp_a_m1	428	560	257	663
NAC_tnt.ANAC070_col_m1	57	790	520	772
NAC_tnt.ANAC070_colamp_a_m1	631	704	780	818
NAC_tnt.ANAC071_col_a_m1	379	377	441	748
NAC_tnt.ANAC071_colamp_a_m1	507	538	494	728
NAC_tnt.ANAC075_col_a_m1	181	409	819	773
NAC_tnt.ANAC079_col_m1	221	242	562	710
NAC_tnt.ANAC079_colamp_a_m1	776	295	386	760
NAC_tnt.ANAC083_col_v3a_m1	196	287	459	677
NAC_tnt.ANAC083_colamp_a_m1	661	477	510	726
NAC_tnt.ANAC087_col_v3a_m1	116	200	516	850
NAC_tnt.ANAC087_colamp_a_m1	250	428	693	704
NAC_tnt.ANAC092_col_v3a_m1	533	656	414	621
NAC_tnt.ANAC092_colamp_a_m1	280	157	495	649
NAC_tnt.ANAC094_col_a_m1	557	346	645	164
NAC_tnt.ANAC096_col_m1	178	618	437	785
NAC_tnt.ANAC096_colamp_a_m1	277	791	571	781
NAC_tnt.ANAC103_col_a_m1	493	744	667	503
NAC_tnt.ANAC103_colamp_a_m1	214	854	673	422
NAC_tnt.AT1G19040_col_a_m1	236	594	642	727
NAC_tnt.AT3G12910_col_a_m1	693	509	835	517
NAC_tnt.CUC1_col_v31_m1	387	551	455	875
NAC_tnt.CUC1_colamp_a_m1	331	299	518	550
NAC_tnt.CUC2_col_m1	444	358	556	708
NAC_tnt.CUC2_colamp_a_m1	184	552	498	786
NAC_tnt.CUC3_col_a_m1	226	446	534	695
NAC_tnt.CUC3_colamp_a_m1	305	316	524	777
NAC_tnt.NAC2_col_v3a_m1	290	879	460	836
NAC_tnt.NAC2_colamp_a_m1	252	779	468	739
NAC_tnt.NAM_col_v3a_m1	744	279	695	592
NAC_tnt.NAM_colamp_a_m1	546	166	184	117
NAC_tnt.NAP_col_v3a_m1	480	441	172	312
NAC_tnt.NAP_colamp_a_m1	625	499	844	706
NAC_tnt.NST1_col_v31_m1	356	631	759	812
NAC_tnt.NST1_colamp_a_m1	437	286	628	486
NAC_tnt.NTL8_col_m1	351	414	293	561
NAC_tnt.NTM1_col_a_m1	396	555	635	653
NAC_tnt.NTM1_colamp_a_m1	261	339	704	429
NAC_tnt.NTM2_col_b_m1	340	315	391	534
NAC_tnt.SMB_col_a_m1	126	398	632	603
NAC_tnt.SMB_colamp_a_m1	501	718	586	851
NAC_tnt.SND2_col_a_m1	151	369	745	789
NAC_tnt.SND2_colamp_a_m1	545	137	872	630
NAC_tnt.SND3_col_b_m1	322	143	708	584
NAC_tnt.SND3_colamp_a_m1	170	494	555	741
NAC_tnt.VND1_col_a_m1	491	770	685	540
NAC_tnt.VND2_col_a_m1	438	423	664	249
NAC_tnt.VND2_colamp_a_m1	101	467	502	548
NAC_tnt.VND3_col_m1	215	501	294	859
NAC_tnt.VND3_colamp_a_m1	227	644	312	811
NAC_tnt.VND4_col_m1	324	351	623	201
NAC_tnt.VND4_colamp_a_m1	166	443	346	767
NAC_tnt.VND6_col_v31_m1	45	536	463	616
NAC_tnt.VND6_colamp_a_m1	541	421	630	218
ND_tnt.AGL95_col_a_m1	494	690	515	582
ND_tnt.ASHR1_col_a_m1	316	337	358	253
ND_tnt.AT2G28920_col_a_m1	512	503	273	50
ND_tnt.FRS9_col_a_m1	395	504	394	556
ND_tnt.FRS9_colamp_a_m1	279	803	390	581
NLP_tnt.AtNLP4_col_b_m1	703	404	792	858
Orphan_tnt.AT1G23810_col_a_m1	617	624	450	597
Orphan_tnt.AT1G24250_col_a_m1	659	859	207	761
Orphan_tnt.BBX31_col_a_m1	375	317	585	558
PLATZ_tnt.AT2G01818_col_a_m1	648	660	470	679
RAP2.3	469	525	116	11
RAP2.3_2	266	132	92	28
RAP2.3_3ary	125	156	90	15
RAV_tnt.RAV1_col_m1	628	845	615	878
RAV_tnt.RAV1_colamp_a_m1	635	868	284	791
REM_tnt.REM19_col_a_m1	222	304	183	115
REM_tnt.REM19_colamp_a_m1	124	325	255	206
REMB3_tnt.AT2G31460_col_a_m1	291	386	298	844
RWPRK_tnt.NLP7_col_a_m1	814	672	640	313
RWPRK_tnt.RKD2_col_a_m1	630	848	526	689
RWPRK_tnt.RKD2_colamp_a_m1	603	831	535	801
S1Falike_tnt.AT3G09735_col_a_m1	354	860	650	758
SBP_tnt.SPL1_col_a_m1	344	505	764	60
SBP_tnt.SPL1_colamp_a_m1	190	698	846	76
SBP_tnt.SPL11_col100_a_m1	591	776	694	590
SBP_tnt.SPL13_col_a_m1	111	681	597	146
SBP_tnt.SPL14_col_a_m1	262	478	611	95
SBP_tnt.SPL15_col_a_m1	231	349	775	162
SBP_tnt.SPL15_colamp_a_m1	258	678	629	298
SBP_tnt.SPL3_col_a_m1	180	376	174	37
SBP_tnt.SPL3_colamp_a_m1	442	719	858	169
SBP_tnt.SPL5_col_a_m1	271	692	602	92
SBP_tnt.SPL5_colamp_a_m1	384	532	733	80
SBP_tnt.SPL9_col_a_m1	213	882	881	154
SBP_tnt.SPL9_colamp_a_m1	72	821	757	151
SRS_tnt.SRS7_col_a_m1	766	217	347	829
SRS_tnt.SRS7_colamp_a_m1	657	440	440	759
TCP_tnt.At1g69690_col_a_m1	237	293	338	541
TCP_tnt.At1g69690_colamp_a_m1	400	300	280	587
TCP_tnt.At1g72010_col_m1	244	495	252	547
TCP_tnt.At1g72010_colamp_a_m1	241	202	163	543
TCP_tnt.At2g45680_col_b_m1	667	238	281	330
TCP_tnt.At2g45680_colamp_a_m1	310	273	235	527
TCP_tnt.At5g08330_col_a_m1	192	488	238	530
TCP_tnt.At5g08330_colamp_a_m1	309	297	265	437
TCP_tnt.PTF1_col_a_m1	569	252	135	764
TCP_tnt.PTF1_colamp_a_m1	767	38	202	713
TCP_tnt.TCP1_col_a_m1	216	205	246	647
TCP_tnt.TCP14_col_b_m1	414	90	182	495
TCP_tnt.TCP16_col_a_m1	462	111	167	703
TCP_tnt.TCP16_colamp_a_m1	544	34	343	303
TCP_tnt.TCP17_col_a_m1	260	80	204	411
TCP_tnt.TCP17_colamp_a_m1	753	174	272	578
TCP_tnt.TCP20_col_a_m1	370	131	168	158
TCP_tnt.TCP20_colamp_a_m1	468	185	305	617
TCP_tnt.TCP24_col_m1	728	20	164	670
TCP_tnt.TCP24_colamp_a_m1	534	556	543	554
TCP_tnt.TCP3_col_m1	408	23	222	270
TCP_tnt.TCP3_colamp_a_m1	452	51	226	444
TCP_tnt.TCP7_col_a_m1	308	282	118	593
TF_tnt.AHL12_3ary_dum_m1	233	3	591	257
TF_tnt.AHL20_2_dum_m1	457	21	599	265
TF_tnt.AHL25_3ary_dum_m1	537	35	588	254
TF_tnt.ARR11_2_dum_m1	225	445	690	137
TF_tnt.ARR11_3ary_dum_m1	207	356	142	40
TF_tnt.ARR14_2_dum_m1	243	866	870	141
TF_tnt.ARR14_3ary_dum_m1	208	357	143	41
TF_tnt.ARR14_dum_m1	235	830	100	57
TF_tnt.At1g77200_dum_m1	508	722	161	59
TF_tnt.At4g35610_dum_m1	786	338	73	12
TF_tnt.ATERF1_2_dum_m1	342	91	64	45
TF_tnt.ATERF1_dum_m1	317	363	130	29
TF_tnt.bZIP60_2_dum_m1	99	74	5	32
TF_tnt.bZIP60_dum_m1	454	96	13	14
TF_tnt.CCA1_2_dum_m1	325	485	87	44
TF_tnt.CCA1_dum_m1	403	162	66	7
TF_tnt.DEAR4_2_dum_m1	276	354	97	27
TF_tnt.DEAR4_dum_m1	157	487	129	18
TF_tnt.Dof5.7_2_dum_m1	483	37	128	35
TF_tnt.Dof5.7_dum_m1	627	399	39	43
TF_tnt.ETTIN_dum_m1	423	213	146	34
TF_tnt.GLK1_2_dum_m1	25	305	8	10
TF_tnt.GLK1_dum_m1	120	411	244	643
TF_tnt.KAN1_dum_m1	740	277	75	24
TF_tnt.KAN4_2_dum_m1	618	95	55	39
TF_tnt.KAN4_dum_m1	383	54	76	17
TF_tnt.LBD16_dum_m1	426	836	89	787
TF_tnt.MYB111_2_dum_m1	495	235	67	9
TF_tnt.MYB46_2_dum_m1	300	526	103	102
TF_tnt.MYC2_dum_m1	123	568	2	22
TF_tnt.MYC3_dum_m1	8	97	1	5
TF_tnt.MYC4_dum_m1	16	181	3	6
TF_tnt.ORA47_2_dum_m1	274	663	131	23
TF_tnt.ORA47_dum_m1	346	229	104	30
TF_tnt.PIF3_dum_m1	269	208	4	8
TF_tnt.PIF4_dum_m1	436	861	72	42
TF_tnt.PIF5_dum_m1	330	826	126	445
TF_tnt.REM1_2_dum_m1	502	379	32	159
TF_tnt.STY1_dum_m1	641	632	490	52
TF_tnt.TCP23_dum_m1	113	53	98	67
TF_tnt.TOE1_dum_m1	531	686	333	259
TF_tnt.WOX13_dum_m1	712	246	10	16
TF_tnt.WRKY12_dum_m1	580	574	30	21
TF_tnt.WRKY38_dum_m1	642	331	28	19
TF_tnt.YAB1_dum_m1	4	1	21	31
TF_tnt.ZAT2_dum_m1	550	67	112	94
Trihelix_tnt.AT1G76870_col_b_m1	572	203	705	657
Trihelix_tnt.AT1G76880_col_a_m1	692	30	278	240
Trihelix_tnt.AT2G33550_col_a_m1	496	513	311	750
Trihelix_tnt.AT2G33550_colamp_a_m1	651	865	260	459
Trihelix_tnt.AT3G10030_col_a_m1	195	683	322	105
Trihelix_tnt.AT3G10030_colamp_a_m1	98	327	181	128
Trihelix_tnt.At3g14180_col_m1	61	158	205	641
Trihelix_tnt.AT3G25990_col_a_m1	881	880	797	542
Trihelix_tnt.AT3G25990_colamp_a_m1	579	408	462	315
Trihelix_tnt.AT3G58630_col_a_m1	90	226	317	779
Trihelix_tnt.AT3G58630_colamp_a_m1	88	274	340	700
Trihelix_tnt.AT5G05550_col_a_m1	167	294	404	730
Trihelix_tnt.AT5G05550_colamp_a_m1	135	261	434	771
Trihelix_tnt.AT5G47660_col_a_m1	573	4	406	216
Trihelix_tnt.AT5G47660_colamp_a_m1	684	7	452	698
Trihelix_tnt.GT1_col_a_m1	858	403	565	714
Trihelix_tnt.GT2_col_a_m1	610	46	373	275
Trihelix_tnt.GT2_colamp_a_m1	602	6	176	98
Trihelix_tnt.GT3a_col_a_m1	197	364	68	88
Trihelix_tnt.GTL1_col_a_m1	366	10	105	47
Trihelix_tnt.GTL1_colamp_a_m1	685	31	102	192
WRKY_tnt.WRKY11_col_a_m1	829	190	187	394
WRKY_tnt.WRKY14_col_a_m1	841	117	196	267
WRKY_tnt.WRKY14_colamp_a_m1	817	163	256	358
WRKY_tnt.WRKY15_col_b_m1	742	183	139	176
WRKY_tnt.WRKY15_colamp_a_m1	846	236	283	142
WRKY_tnt.WRKY17_col_a_m1	801	301	337	335
WRKY_tnt.WRKY17_colamp_a_m1	683	323	188	336
WRKY_tnt.WRKY18_col_a_m1	702	740	160	579
WRKY_tnt.WRKY18_colamp_a_m1	827	372	289	568
WRKY_tnt.WRKY20_col_a_m1	730	307	113	133
WRKY_tnt.WRKY21_col_m1	751	253	147	172
WRKY_tnt.WRKY21_colamp_a_m1	871	169	396	242
WRKY_tnt.WRKY22_col_m1	822	177	198	274
WRKY_tnt.WRKY22_colamp_a_m1	771	243	220	365
WRKY_tnt.WRKY24_col_a_m1	800	395	258	234
WRKY_tnt.WRKY24_colamp_a_m1	825	194	243	399
WRKY_tnt.WRKY25_col_a_m1	773	244	123	65
WRKY_tnt.WRKY25_colamp_a_m1	718	223	141	407
WRKY_tnt.WRKY26_col_a_m1	859	224	180	182
WRKY_tnt.WRKY26_colamp_a_m1	775	225	117	89
WRKY_tnt.WRKY27_col_a_m1	674	262	261	481
WRKY_tnt.WRKY27_colamp_a_m1	837	151	190	467
WRKY_tnt.WRKY28_col_a_m1	813	147	171	180
WRKY_tnt.WRKY28_colamp_a_m1	709	382	178	179
WRKY_tnt.WRKY29_col_a_m1	823	241	148	175
WRKY_tnt.WRKY29_colamp_a_m1	826	184	194	361
WRKY_tnt.WRKY3_col_a_m1	629	549	120	61
WRKY_tnt.WRKY30_col_a_m1	860	245	210	170
WRKY_tnt.WRKY30_colamp_a_m1	824	186	308	314
WRKY_tnt.WRKY31_col_a_m1	852	267	212	462
WRKY_tnt.WRKY31_colamp_a_m1	854	283	241	461
WRKY_tnt.WRKY33_col_a_m1	652	393	119	81
WRKY_tnt.WRKY40_col_m1	768	407	170	381
WRKY_tnt.WRKY40_colamp_a_m1	844	540	162	357
WRKY_tnt.WRKY42_col_a_m1	749	160	367	450
WRKY_tnt.WRKY42_colamp_a_m1	784	554	355	426
WRKY_tnt.WRKY43_col_a_m1	665	265	203	362
WRKY_tnt.WRKY43_colamp_a_m1	750	191	200	235
WRKY_tnt.WRKY45_col_a_m1	819	215	306	200
WRKY_tnt.WRKY45_colamp_a_m1	761	141	227	106
WRKY_tnt.WRKY46_col_a_m1	608	476	157	77
WRKY_tnt.WRKY46_colamp_a_m1	650	786	201	145
WRKY_tnt.WRKY47_col_a_m1	517	198	236	84
WRKY_tnt.WRKY47_colamp_a_m1	842	219	177	279
WRKY_tnt.WRKY50_col_a_m1	803	360	269	333
WRKY_tnt.WRKY50_colamp_a_m1	805	365	214	118
WRKY_tnt.WRKY55_col_a_m1	848	249	319	447
WRKY_tnt.WRKY59_col_a_m1	623	410	165	144
WRKY_tnt.WRKY6_col_a_m1	725	231	173	487
WRKY_tnt.WRKY6_colamp_a_m1	873	308	232	504
WRKY_tnt.WRKY65_col_a_m1	807	204	242	479
WRKY_tnt.WRKY65_colamp_a_m1	851	329	309	564
WRKY_tnt.WRKY7_col_m1	788	197	208	427
WRKY_tnt.WRKY7_colamp_a_m1	560	263	304	318
WRKY_tnt.WRKY70_col_m1	818	171	401	305
WRKY_tnt.WRKY71_col_a_m1	799	180	151	136
WRKY_tnt.WRKY75_col_a_m1	698	250	239	395
WRKY_tnt.WRKY75_colamp_a_m1	876	192	211	163
WRKY_tnt.WRKY8_col_m1	836	148	254	173
WRKY_tnt.WRKY8_colamp_a_m1	804	176	342	184
zfGRF_tnt.AT3G42860_col_a_m1	758	167	285	332
ZFHD_tnt.ATHB23_col_b_m1	639	284	533	872
ZFHD_tnt.ATHB23_colamp_a_m1	576	108	195	736
ZFHD_tnt.ATHB24_col_a_m1	671	314	330	623
ZFHD_tnt.ATHB24_colamp_a_m1	810	280	619	792
ZFHD_tnt.ATHB25_col_a_m1	660	149	323	755
ZFHD_tnt.AtHB32_col200_a_m1	781	332	830	342
ZFHD_tnt.ATHB33_colamp_a_m1	574	319	481	718
ZFHD_tnt.ATHB34_col_a_m1	741	128	421	493
ZFHD_tnt.ATHB34_colamp_a_m1	830	306	250	747
