## Supplementary material for "Induction of C_4_ genes evolved through changes in *cis* allowing integration into ancestral C_3_ gene regulatory networks": S Table 5

### Sheet: Correlation_Scores_Motif_With_Targets
Supplementary Table 5. Each motif identified to bind >1 DGF had its frequency correlated with the expression pattern of targets. Targets were defined as genes proximal to each DGF. A positive correlation was indicative of activation while negative correlation indicated repression.
Motif_ID	Motif_Family	No. Targets as Top Hit	Pearson’s Correlation
MYBrelated_tnt.EPR1_colamp_a_m1	MYBrelated	20	0.993488
bZIP_tnt.GBF5_col_v3a_m1	bZIP	10	0.991909
CPP_tnt.SOL1_col_m1	CPP	648	0.97567
ABI3VP1_tnt.AT5G60130_colamp_a_m1	ABI3VP1	394	0.972506
HB_tnt.ANL2_col_a_m1	HB	28	0.968808
C2H2_tnt.IDD5_col_m1	C2H2	93	0.958765
MYB_tnt.MYB113_col_a_m1	MYB	76	0.954095
CPP_tnt.TCX2_col_a_m1	CPP	395	0.947927
CPP_tnt.AT2G20110_colamp_a_m1	CPP	319	0.946128
CPP_tnt.TSO1_col_a_m1	CPP	812	0.944827
TF_tnt.LBD16_dum_m1	LOBAS2	813	0.935174
TF_tnt.AHL20_dum_m1	AGF	33	0.930725
CPP_tnt.AT2G20110_col_a_m1	CPP	685	0.923922
CPP_tnt.SOL1_colamp_a_m1	CPP	523	0.922981
C2C2dof_tnt.DAG2_col_a_m1	C2C2dof	22	0.920927
TF_tnt.AHL25_2_dum_m1	AGF	295	0.918096
MYB_tnt.MYB44_col_m1	MYB	173	0.909998
AP2EREBP_tnt.AIL7_col_a_m1	AP2EREBP	666	0.903195
bHLH_tnt.bHLH130_col_a_m1	bHLH	19	0.899879
HSF_tnt.HSFB4_col_a_m1	HSF	153	0.898084
ABI3VP1_tnt.REM16_col_a_m1	ABI3VP1	249	0.897006
HB_tnt.LMI1_col_a_m1	HB	58	0.887616
ZFHD_tnt.AtHB32_col200_a_m1	ZFHD	279	0.882454
NAC_tnt.ANAC028_col_a_m1	NAC	9	0.878949
ABI3VP1_tnt.AT5G60130_col_a_m1	ABI3VP1	362	0.878194
HB_tnt.ATHB40_col_a_m1	HB	49	0.876584
MADS_tnt.AGL63_col_a_m1	MADS	149	0.876147
TF_tnt.ARR14_2_dum_m1	ARR	384	0.874074
MYB_tnt.MYB73_col_a_m1	MYB	21	0.871742
E2FDP_tnt.E2FA_colamp_a_m1	E2FDP	237	0.865347
TF_tnt.AHL12_3ary_dum_m1	AGF	121	0.865246
AP2EREBP_tnt.ERF8_colamp_a_m1	AP2EREBP	36	0.864426
C2H2_tnt.JGL_col_a_m1	C2H2	333	0.86426
C2H2_tnt.At1g14580_colamp_a_m1	C2H2	15	0.858784
MYBrelated_tnt.LCL1_col_m1	MYBrelated	86	0.854982
TF_tnt.CCA1_dum_m1	MYBrelated	126	0.853483
C3H_tnt.EMB1789_col_a_m1	C3H	329	0.842604
LOBAS2_tnt.LBD2_colamp_a_m1	LOBAS2	156	0.840197
C2H2_tnt.MGP_col_a_m1	C2H2	15	0.839584
C2C2gata_tnt.GATA12_colamp_a_m1	C2C2gata	110	0.833853
C2C2dof_tnt.At1g64620_colamp_a_m1	C2C2dof	119	0.827278
MYB_tnt.MYB33_col_a_m1	MYB	38	0.826678
CPP_tnt.TCX2_colamp_a_m1	CPP	174	0.818839
C2C2dof_tnt.AT5G02460_col_a_m1	C2C2dof	407	0.814123
C2H2_tnt.AtIDD11_col_a_m1	C2H2	128	0.813973
HSF_tnt.HSFB3_colamp_a_m1	HSF	163	0.813848
MYBrelated_tnt.TBP3_colamp_a_m1	MYBrelated	212	0.811508
SBP_tnt.SPL13_col_a_m1	SBP	22	0.80193
AP2EREBP_tnt.AIL7_colamp_a_m1	AP2EREBP	253	0.79532
bHLH_tnt.bHLH80_colamp_a_m1	bHLH	58	0.793672
MYBrelated_tnt.At4g01280_col_a_m1	MYBrelated	716	0.791705
AP2EREBP_tnt.AT1G12630_col_a_m1	AP2EREBP	25	0.791629
HSF_tnt.HSFC1_col_a_m1	HSF	400	0.790974
TF_tnt.MYC4_dum_m1	bHLH	5	0.790666
MYB_tnt.MYB1_col_a_m1	MYB	70	0.790412
ARF_tnt.ARF16_col_b_m1	ARF	144	0.788684
TF_tnt.bZIP60_dum_m1	bZIP	42	0.784066
G2like_tnt.At3g13040_col_b_m1	G2like	820	0.782441
MYB_tnt.MYB3R4_col_a_m1	MYB	139	0.782029
RWPRK_tnt.RKD2_col_a_m1	RWPRK	186	0.781515
bHLH_tnt.BIM2_col_v3b_m1	bHLH	8	0.779982
C2C2dof_tnt.At3g45610_col_a_m1	C2C2dof	49	0.776546
C2H2_tnt.SGR5_colamp_a_m1	C2H2	150	0.771431
C2H2_tnt.At1g14580_col_a_m1	C2H2	208	0.770862
WRKY_tnt.WRKY15_colamp_a_m1	WRKY	5	0.763338
WRKY_tnt.WRKY8_col_m1	WRKY	2	0.76163
HB_tnt.ATHB15_col_a_m1	HB	30	0.761407
HB_tnt.HDG7_col_a_m1	HB	68	0.755263
MYB_tnt.MYB81_col_a_m1	MYB	64	0.755187
MYBrelated_tnt.At3g09600_colamp_a_m1	MYBrelated	11	0.752544
MYB_tnt.MYB101_col_a_m1	MYB	414	0.74955
MYB_tnt.MYB107_col_a_m1	MYB	21	0.747186
Trihelix_tnt.GTL1_col_a_m1	Trihelix	109	0.739385
AP2EREBP_tnt.ERF13_colamp_a_m1	AP2EREBP	51	0.729905
Trihelix_tnt.AT5G47660_col_a_m1	Trihelix	37	0.728632
MYBrelated_tnt.LCL1_colamp_a_m1	MYBrelated	19	0.728163
Homeobox_tnt.HAT5_colamp_a_m1	Homeobox	57	0.720603
MYBrelated_tnt.At5g47390_col_b_m1	MYBrelated	18	0.720241
C2H2_tnt.At5g66730_col_m1	C2H2	36	0.719262
MADS_tnt.AGL13_col_b_m1	MADS	59	0.714917
TF_tnt.TOE2_3ary_dum_m1	AP2EREBP	58	0.708913
MYB_tnt.MYB116_col_a_m1	MYB	55	0.707201
HB_tnt.ATHB21_colamp_a_m1	HB	33	0.70217
WRKY_tnt.WRKY21_col_m1	WRKY	6	0.702135
C2C2gata_tnt.ZIM_col_a_m1	C2C2gata	449	0.701388
ARID_tnt.AT1G20910_col_a_m1	ARID	697	0.700466
C2H2_tnt.WIP5_col_a_m1	C2H2	161	0.699226
MYBrelated_tnt.TRP2_colamp_a_m1	MYBrelated	145	0.69828
Homeobox_tnt.HAT5_col_a_m1	Homeobox	159	0.695209
G2like_tnt.At5g29000_col_a_m1	G2like	32	0.69375
C2C2dof_tnt.AT3G52440_col_a_m1	C2C2dof	16	0.693518
HSF_tnt.HSFC1_colamp_a_m1	HSF	93	0.691982
MYB_tnt.MYB4_col200_a_m1	MYB	30	0.690955
REMB3_tnt.AT2G31460_col_a_m1	REMB3	652	0.689866
C2C2dof_tnt.AT1G47655_colamp_a_m1	C2C2dof	815	0.689588
MADS_tnt.AGL16_col_a_m1	MADS	49	0.688417
Orphan_tnt.AT1G24250_col_a_m1	Orphan	38	0.688262
TF_tnt.AHL12_dum_m1	AGF	350	0.687187
G2like_tnt.AT2G40260_colamp_a_m1	G2like	130	0.684527
SBP_tnt.SPL14_col_a_m1	SBP	46	0.684435
LOBAS2_tnt.LBD19_col_a_m1	LOBAS2	235	0.683811
MYB_tnt.MYB27_col_a_m1	MYB	59	0.670077
NAC_tnt.CUC3_col_a_m1	NAC	11	0.669281
ARID_tnt.AT2G17410_col_a_m1	ARID	965	0.668297
RWPRK_tnt.RKD2_colamp_a_m1	RWPRK	264	0.6668
MYBrelated_tnt.At4g01280_colamp_a_m1	MYBrelated	62	0.665121
C2C2gata_tnt.GATA19_col_a_m1	C2C2gata	568	0.662569
E2FDP_tnt.DEL2_col_a_m1	E2FDP	95	0.662389
WRKY_tnt.WRKY75_col_a_m1	WRKY	2	0.65769
G2like_tnt.AT2G38300_col_a_m1	G2like	333	0.64064
S1Falike_tnt.AT3G09735_col_a_m1	S1Falike	52	0.639996
MYB_tnt.MYB119_colamp_a_m1	MYB	52	0.637148
NAC_tnt.AT1G19040_col_a_m1	NAC	108	0.635911
MYB_tnt.MYB52_col_a_m1	MYB	66	0.63562
MYBrelated_tnt.AT3G10580_col_a_m1	MYBrelated	45	0.635385
LOBAS2_tnt.LBD18_colamp_a_m1	LOBAS2	447	0.635342
NAC_tnt.ANAC058_colamp_a_m1	NAC	11	0.633198
WRKY_tnt.WRKY28_col_a_m1	WRKY	3	0.629958
TF_tnt.Dof5.7_2_dum_m1	C2C2dof	98	0.620668
MYB_tnt.MYB70_col_a_m1	MYB	137	0.619721
MYB_tnt.MYB77_colamp_a_m1	MYB	101	0.619243
EIL_tnt.EIN3_col_a_m1	EIL	158	0.617356
MYB_tnt.MYB81_colamp_a_m1	MYB	156	0.617286
MYB_tnt.MYB3R5_col_a_m1	MYB	119	0.611705
MYB_tnt.BOS1_col_a_m1	MYB	196	0.609367
C2C2gata_tnt.GATA4_col_a_m1	C2C2gata	236	0.609069
AP2EREBP_tnt.At5g65130_col_a_m1	AP2EREBP	143	0.608982
C2C2dof_tnt.AT2G28810_col_a_m1	C2C2dof	38	0.607301
SBP_tnt.SPL15_colamp_a_m1	SBP	57	0.604682
LIM_tnt.WLIM2A_col_a_m1	LIM	475	0.603
TF_tnt.AHL20_2_dum_m1	AGF	453	0.598979
C2C2dof_tnt.COG1_colamp_a_m1	C2C2dof	139	0.597033
MYB_tnt.MYB101_colamp_a_m1	MYB	45	0.596075
TF_tnt.TOE2_2_dum_m1	AP2EREBP	71	0.593124
TF_tnt.YAB5_dum_m1	C2C2YABBY	78	0.592863
RAV_tnt.RAV1_col_m1	RAV	151	0.589269
WRKY_tnt.WRKY24_col_a_m1	WRKY	1	0.588516
MYBrelated_tnt.At5g47390_colamp_a_m1	MYBrelated	14	0.582379
NAC_tnt.ANAC047_col_m1	NAC	81	0.582053
G2like_tnt.At2g01060_colamp_a_m1	G2like	41	0.579174
TF_tnt.KAN4_2_dum_m1	G2like	197	0.569652
WRKY_tnt.WRKY28_colamp_a_m1	WRKY	120	0.568125
G2like_tnt.AT4G37180_col_a_m1	G2like	149	0.566144
NAC_tnt.ANAC071_col_a_m1	NAC	39	0.564105
TF_tnt.PIF3_dum_m1	bHLH	130	0.562282
C2C2gata_tnt.GATA11_col_a_m1	C2C2gata	55	0.559256
MYB_tnt.MYB41_col_a_m1	MYB	13	0.558536
Homeobox_tnt.ATHB6_colamp_a_m1	Homeobox	4	0.557832
bHLH_tnt.bHLH80_col_a_m1	bHLH	54	0.556887
WRKY_tnt.WRKY45_col_a_m1	WRKY	15	0.556777
AP2EREBP_tnt.At1g36060_colamp_a_m1	AP2EREBP	17	0.556476
MYB_tnt.MYB61_colamp_a_m1	MYB	4	0.55565
HSF_tnt.HSFA6A_col_a_m1	HSF	125	0.555235
Homeobox_tnt.ATHB6_col_a_m1	Homeobox	60	0.554692
AP2EREBP_tnt.AT3G60490_col_a_m1	AP2EREBP	5	0.552456
MYBrelated_tnt.AT5G56840_col_a_m1	MYBrelated	9	0.549933
Trihelix_tnt.AT1G76870_col_b_m1	Trihelix	424	0.542261
MADS_tnt.AGL42_col_a_m1	MADS	305	0.541252
TF_tnt.MYB46_dum_m1	MYB	23	0.54123
MYB_tnt.MYB39_col_a_m1	MYB	5	0.53338
CCAATHAP3_tnt.HAP3_col_a_m1	CCAATHAP3	442	0.529634
MADS_tnt.AGL6_col_a_m1	MADS	57	0.52706
RWPRK_tnt.NLP7_col_a_m1	RWPRK	213	0.526069
HB_tnt.ATHB5_col_a_m1	HB	23	0.525248
MYBrelated_tnt.At1g19000_col_a_m1	MYBrelated	28	0.522445
NAC_tnt.ANAC053_col_m1	NAC	37	0.522004
WRKY_tnt.WRKY14_colamp_a_m1	WRKY	1	0.517246
TF_tnt.AHL25_3ary_dum_m1	AGF	469	0.516489
HB_tnt.LMI1_colamp_a_m1	HB	25	0.512015
NAC_tnt.ANAC058_col_a_m1	NAC	2	0.511489
RAV_tnt.RAV1_colamp_a_m1	RAV	100	0.505776
E2FDP_tnt.E2FC_col_a_m1	E2FDP	230	0.501185
Homeobox_tnt.HAT22_col_a_m1	Homeobox	52	0.500896
Homeobox_tnt.ATHB13_col_a_m1	Homeobox	79	0.499509
TF_tnt.GLK1_2_dum_m1	G2like	502	0.498983
MYB_tnt.MYB105_colamp_a_m1	MYB	51	0.495545
MYB_tnt.MYB58_col_a_m1	MYB	40	0.49228
C2C2dof_tnt.DAG2_colamp_a_m1	C2C2dof	52	0.490255
ND_tnt.AGL95_col_a_m1	ND	37	0.488593
TF_tnt.WOX13_2_dum_m1	HB	59	0.486762
G2like_tnt.AT1G49560_colamp_a_m1	G2like	183	0.484785
AP2EREBP_tnt.AT1G01250_colamp_a_m1	AP2EREBP	22	0.482844
ZFHD_tnt.ATHB34_colamp_a_m1	ZFHD	140	0.48249
TF_tnt.ARR14_3ary_dum_m1	ARR	175	0.481563
C3H_tnt.CDM1_colamp_a_m1	C3H	79	0.477864
SBP_tnt.SPL1_col_a_m1	SBP	22	0.475727
bHLH_tnt.bHLH69_col_a_m1	bHLH	92	0.474283
C2C2dof_tnt.OBP3_col_a_m1	C2C2dof	921	0.47335
zfGRF_tnt.AT3G42860_col_a_m1	zfGRF	1	0.472014
HSF_tnt.HSFB3_col_a_m1	HSF	121	0.471398
MADS_tnt.AGL25_col_a_m1	MADS	153	0.47009
bHLH_tnt.bHLH28_col_a_m1	bHLH	69	0.468445
TF_tnt.AHL12_2_dum_m1	AGF	141	0.467587
MYB_tnt.MYB27_colamp_a_m1	MYB	26	0.467213
ABI3VP1_tnt.NGA4_col_a_m1	ABI3VP1	174	0.466579
MYBrelated_tnt.At3g09600_col_a_m1	MYBrelated	13	0.462056
TF_tnt.TOE1_3ary_dum_m1	AP2EREBP	156	0.460823
WRKY_tnt.WRKY45_colamp_a_m1	WRKY	99	0.459548
ARF_ecoli.MP_col_m1	ARF	176	0.458136
C2H2_tnt.NUC_colamp_a_m1	C2H2	12	0.446861
MYBrelated_tnt.AT3G10580_colamp_a_m1	MYBrelated	63	0.445221
ARID_tnt.AT1G04880_col_a_m1	ARID	283	0.443225
MYBrelated_tnt.EPR1_col_m1	MYBrelated	72	0.440974
E2FDP_tnt.DEL1_colamp_a_m1	E2FDP	451	0.440685
C2C2gata_tnt.GATA20_col_a_m1	C2C2gata	577	0.439364
Homeobox_tnt.HDG1_colamp_a_m1	Homeobox	18	0.437859
WRKY_tnt.WRKY18_colamp_a_m1	WRKY	16	0.436762
Homeobox_tnt.HDG1_col100_a_m1	Homeobox	13	0.433758
AP2EREBP_tnt.DREB2_col_a_m1	AP2EREBP	38	0.433655
AP2EREBP_tnt.PLT1_colamp_a_m1	AP2EREBP	301	0.428379
Homeobox_tnt.EDT1_col_m1	Homeobox	35	0.42406
MYB_tnt.MYB62_col_a_m1	MYB	13	0.423034
Homeobox_tnt.ATHB20_col_a_m1	Homeobox	72	0.415846
NAC_tnt.ANAC083_colamp_a_m1	NAC	17	0.414484
C2C2dof_tnt.dof24_colamp_a_m1	C2C2dof	94	0.408261
TF_tnt.AHL20_3ary_dum_m1	AGF	83	0.407378
HB_tnt.ATHB53_colamp_a_m1	HB	12	0.404783
AP2EREBP_tnt.CRF10_colamp_a_m1	AP2EREBP	74	0.402633
ARF_tnt.ARF2_col_v31_m1	ARF	179	0.402626
TF_tnt.SPL7_dum_m1	SBP	145	0.400266
G2like_tnt.At3g12730_col_a_m1	G2like	191	0.39855
CCAATHAP3_tnt.NFYB4_col_a_m1	CCAATHAP3	306	0.396063
ABI3VP1_tnt.AT5G18090_col_a_m1	ABI3VP1	445	0.394057
HB_tnt.ATHB40_colamp_a_m1	HB	27	0.387926
TF_tnt.WRKY38_dum_m1	WRKY	52	0.385337
MYB_tnt.MYB121_col_a_m1	MYB	26	0.383336
TF_tnt.YAB1_dum_m1	C2C2YABBY	307	0.378751
TF_tnt.KAN4_dum_m1	G2like	90	0.378261
C2H2_tnt.IDD2_colamp_a_m1	C2H2	21	0.378022
MYB_tnt.MYB119_col_a_m1	MYB	163	0.376648
AP2EREBP_tnt.AT1G77200_col_a_m1	AP2EREBP	8	0.375481
WRKY_tnt.WRKY7_col_m1	WRKY	52	0.374122
C2H2_tnt.AT3G49930_col_a_m1	C2H2	618	0.372014
MADS_tnt.AGL25_colamp_a_m1	MADS	380	0.370815
AP2EREBP_tnt.At4g32800_col_m1	AP2EREBP	5	0.370167
bHLH_tnt.bHLH77_col_a_m1	bHLH	40	0.368509
HSF_tnt.HSFA1E_col_a_m1	HSF	40	0.367369
TF_tnt.MYB46_2_dum_m1	MYB	377	0.36531
C3H_tnt.At1g70910_col_a_m1	C3H	176	0.362736
TF_tnt.TOE1_2_dum_m1	AP2EREBP	195	0.362277
WRKY_tnt.WRKY43_colamp_a_m1	WRKY	3	0.360959
AP2EREBP_tnt.DEAR3_colamp_a_m1	AP2EREBP	12	0.36066
ZFHD_tnt.ATHB25_colamp_a_m1	ZFHD	14	0.359489
NAC_tnt.SND2_col_a_m1	NAC	16	0.354111
MYB_tnt.MYB118_col_a_m1	MYB	42	0.349053
WRKY_tnt.WRKY70_col_m1	WRKY	4	0.346763
HSF_tnt.HSFA6B_col_m1	HSF	55	0.337884
Homeobox_tnt.HAT1_col_a_m1	Homeobox	23	0.334345
G2like_tnt.At3g24120_colamp_a_m1	G2like	33	0.333439
Trihelix_tnt.AT2G33550_col_a_m1	Trihelix	98	0.331386
Homeobox_tnt.HAT2_colamp_a_m1	Homeobox	28	0.330872
NAC_tnt.NAM_colamp_a_m1	NAC	71	0.330854
NAC_tnt.NTM1_colamp_a_m1	NAC	68	0.326804
bZIP_tnt.TGA6_colamp_a_m1	bZIP	18	0.325655
C3H_tnt.At1g74370_col_a_m1	C3H	90	0.324925
HSF_tnt.HSF6_col_a_m1	HSF	197	0.323045
G2like_tnt.AT2G40260_col_a_m1	G2like	185	0.322521
C2C2dof_tnt.dof45_col_a_m1	C2C2dof	131	0.322483
ZFHD_tnt.ATHB33_col_a_m1	ZFHD	17	0.32207
E2FDP_tnt.DEL2_colamp_a_m1	E2FDP	271	0.321978
G2like_tnt.AT5G45580_colamp_a_m1	G2like	100	0.314467
NAC_tnt.NTM1_col_a_m1	NAC	2	0.312821
C2C2gata_tnt.ZML2_col_a_m1	C2C2gata	295	0.302137
WRKY_tnt.WRKY30_colamp_a_m1	WRKY	2	0.300474
AP2EREBP_tnt.CEJ1_colamp_a_m1	AP2EREBP	13	0.295746
G2like_tnt.AT4G37180_colamp_a_m1	G2like	119	0.291443
MYB_tnt.MYB105_col_a_m1	MYB	93	0.286732
C2C2gata_tnt.GATA1_colamp_a_m1	C2C2gata	99	0.284753
C2C2dof_tnt.AT3G52440_colamp_a_m1	C2C2dof	50	0.28462
TF_tnt.KAN1_dum_m1	G2like	127	0.282906
G2like_tnt.At1g68670_col_m1	G2like	119	0.282572
MYB_tnt.ATY19_col_a_m1	MYB	79	0.28176
SBP_tnt.SPL3_colamp_a_m1	SBP	10	0.28167
AP2EREBP_tnt.DREB19_colamp_a_m1	AP2EREBP	25	0.279809
TF_tnt.ATHB12_dum_m1	Homeobox	98	0.274561
MYBrelated_tnt.At5g58900_col_a_m1	MYBrelated	11	0.273664
C2C2gata_tnt.GATA12_col_a_m1	C2C2gata	40	0.269668
bZIP_tnt.bZIP42_colamp_a_m1	bZIP	98	0.269201
C2C2dof_tnt.CDF3_colamp_a_m1	C2C2dof	219	0.26727
NAC_tnt.ANAC013_colamp_a_m1	NAC	20	0.265251
ZFHD_tnt.ATHB24_colamp_a_m1	ZFHD	66	0.265123
G2like_tnt.KAN2_colamp_a_m1	G2like	100	0.259638
NAC_tnt.NTM2_col_b_m1	NAC	8	0.257058
WRKY_tnt.WRKY25_col_a_m1	WRKY	6	0.24893
AP2EREBP_tnt.At1g22810_colamp_a_m1	AP2EREBP	31	0.247506
Orphan_tnt.AT1G23810_col_a_m1	Orphan	57	0.245487
AP2EREBP_tnt.ERF5_col_a_m1	AP2EREBP	290	0.244139
TF_tnt.AHL25_dum_m1	AGF	24	0.244
NAC_tnt.ANAC075_col_a_m1	NAC	32	0.236924
C2H2_tnt.At5g66730_colamp_a_m1	C2H2	5	0.235475
C2C2gata_tnt.ZML1_col_a_m1	C2C2gata	293	0.227699
Homeobox_ecoli.HAT2_col_v31_m1	Homeobox	54	0.227664
MYB_tnt.MYB83_col_a_m1	MYB	256	0.226632
NAC_tnt.NAP_colamp_a_m1	NAC	11	0.223154
HSF_tnt.HSFA6B_colamp_a_m1	HSF	79	0.221888
WRKY_tnt.WRKY11_col_a_m1	WRKY	13	0.22164
C2C2gata_tnt.ZML1_colamp_a_m1	C2C2gata	133	0.219946
AP2EREBP_tnt.At2g44940_col_a_m1	AP2EREBP	17	0.219474
C2C2dof_tnt.dof24_col_a_m1	C2C2dof	48	0.217804
TF_tnt.TOE2_dum_m1	AP2EREBP	25	0.217252
MYB_tnt.MS188_col_a_m1	MYB	33	0.217069
MYBrelated_tnt.AT1G72740_col_a_m1	MYBrelated	288	0.217014
AP2EREBP_tnt.AT3G57600_col_a_m1	AP2EREBP	464	0.216066
G2like_tnt.At1g25550_colamp_a_m1	G2like	45	0.215108
MYB_tnt.MYB30_colamp_a_m1	MYB	44	0.21339
ND_tnt.ASHR1_col_a_m1	ND	243	0.210718
C2H2_tnt.AT4G26030_col_a_m1	C2H2	34	0.209015
G2like_tnt.At2g03500_col_a_m1	G2like	64	0.208736
G2like_tnt.At1g68670_colamp_a_d1	G2like	145	0.208688
HB_tnt.ATHB21_col_a_m1	HB	2	0.20759
G2like_tnt.AT2G20400_colamp_a_m1	G2like	18	0.200637
C2H2_tnt.IDD5_colamp_a_m1	C2H2	133	0.200089
bZIP_tnt.AREB3_colamp_a_m1	bZIP	31	0.197554
HSF_tnt.HSF3_col_a_m1	HSF	138	0.195499
bZIP_tnt.bZIP52_col_v31_m1	bZIP	36	0.19489
MYBrelated_tnt.AT5G56840_colamp_a_m1	MYBrelated	14	0.194713
C3H_tnt.U2AF35B_col_a_m1	C3H	267	0.191715
MYBrelated_tnt.At1g19000_colamp_a_m1	MYBrelated	8	0.190771
C3H_tnt.AT3G12130_colamp_a_m1	C3H	165	0.189879
TF_tnt.At4g35610_dum_m1	C2H2	181	0.187261
NAC_tnt.SND2_colamp_a_m1	NAC	6	0.186801
MYB_tnt.MYB3R1_colamp_a_m1	MYB	90	0.18299
G2like_tnt.At3g04030_col_a_m1	G2like	20	0.182735
ZFHD_tnt.ATHB25_col_a_m1	ZFHD	13	0.181301
WRKY_tnt.WRKY7_colamp_a_m1	WRKY	111	0.171555
GeBP_tnt.AT1G66420_col_a_m1	GeBP	81	0.170159
WRKY_tnt.WRKY30_col_a_m1	WRKY	6	0.167127
WRKY_tnt.WRKY43_col_a_m1	WRKY	4	0.162177
WRKY_tnt.WRKY46_col_a_m1	WRKY	175	0.162126
AP2EREBP_tnt.ERF9_colamp_a_m1	AP2EREBP	15	0.15856
NLP_tnt.AtNLP4_col_b_m1	NLP	407	0.154988
Homeobox_tnt.WUS1_col_a_m1	Homeobox	185	0.154529
MYBrelated_tnt.At5g08520_col_b_m1	MYBrelated	15	0.150786
C2C2dof_tnt.AT2G28810_colamp_a_m1	C2C2dof	226	0.148071
HSF_tnt.HSF7_col_a_m1	HSF	127	0.147147
TF_tnt.ARR14_dum_m1	ARR	228	0.14582
WRKY_tnt.WRKY22_colamp_a_m1	WRKY	10	0.143466
WRKY_tnt.WRKY27_colamp_a_m1	WRKY	1	0.143099
TF_tnt.MYC3_dum_m1	bHLH	6	0.139177
ZFHD_tnt.ATHB33_colamp_a_m1	ZFHD	36	0.137752
WRKY_tnt.WRKY17_col_a_m1	WRKY	55	0.127668
LOBAS2_tnt.LBD19_colamp_a_d1	LOBAS2	553	0.126633
AP2EREBP_tnt.ERF3_colamp_a_m1	AP2EREBP	71	0.124663
bHLH_tnt.bHLH122_colamp_a_m1	bHLH	80	0.118224
MYB_tnt.MYB44_colamp_a_m1	MYB	41	0.117168
C2H2_tnt.STOP1_col_a_m1	C2H2	145	0.112058
AP2EREBP_tnt.ERF7_col_a_m1	AP2EREBP	171	0.109963
MYBrelated_tnt.At5g52660_col_a_m1	MYBrelated	27	0.108804
NAC_tnt.NTL8_col_m1	NAC	98	0.106054
HSF_tnt.HSFA1E_colamp_a_m1	HSF	67	0.104654
MYB_tnt.MYB23_col_a_m1	MYB	289	0.101795
MADS_tnt.SVP_col_v3b_m1	MADS	103	0.0990995
HB_tnt.ANL2_colamp_a_m1	HB	24	0.0989598
C3H_tnt.AT5G63260_colamp_a_m1	C3H	13	0.0984713
C2C2dof_tnt.dof43_colamp_a_m1	C2C2dof	108	0.0984246
C2C2gata_tnt.GATA14_col_a_m1	C2C2gata	67	0.0958356
MYB_tnt.MYB92_100ng20cy_b_m1	MYB	16	0.0958193
NAC_tnt.NAP_col_v3a_m1	NAC	23	0.0950864
TF_tnt.REM1_2_dum_m1	REM	121	0.0950231
MYBrelated_tnt.LHY1_colamp_a_m1	MYBrelated	6	0.0933369
WRKY_tnt.WRKY8_colamp_a_m1	WRKY	31	0.0923335
TF_tnt.GLK1_dum_m1	G2like	292	0.0909161
bZIP_tnt.ABI5_col_v3h_m1	bZIP	25	0.0889797
Homeobox_tnt.ATHB13_colamp_a_m1	Homeobox	4	0.0881534
WRKY_tnt.WRKY18_col_a_m1	WRKY	40	0.0857735
AP2EREBP_tnt.RAP21_colamp_a_m1	AP2EREBP	24	0.084995
G2like_tnt.At2g03500_colamp_a_m1	G2like	210	0.0819281
bHLH_tnt.bHLH10_col_a_m1	bHLH	34	0.0816455
AP2EREBP_tnt.DDF2_col_a_m1	AP2EREBP	44	0.08007
MYB_tnt.MYB83_colamp_a_m1	MYB	40	0.0786518
WRKY_tnt.WRKY50_colamp_a_m1	WRKY	29	0.0761624
MYBrelated_tnt.RVE1_colamp_a_m1	MYBrelated	29	0.0738638
C2C2dof_tnt.COG1_col_a_m1	C2C2dof	57	0.0735852
MYB_tnt.MYB49_col_a_m1	MYB	24	0.0735046
C2C2dof_tnt.Adof1_col_a_m1	C2C2dof	165	0.0712801
MYB_tnt.MYB56_col_a_m1	MYB	64	0.0670327
MYBrelated_tnt.At5g58900_colamp_a_m1	MYBrelated	23	0.0634904
ZFHD_tnt.ATHB34_col_a_m1	ZFHD	108	0.0592917
LOBAS2_tnt.LBD23_colamp_a_m1	LOBAS2	176	0.0576691
Homeobox_tnt.ATHB18_colamp_a_m1	Homeobox	15	0.0568829
TF_tnt.ARR11_3ary_dum_m1	ARR	58	0.0558901
ABI3VP1_tnt.VRN1_colamp_a_m1	ABI3VP1	681	0.0550042
MYB_tnt.MYB62_colamp_a_m1	MYB	17	0.052405
C2C2gata_tnt.GATA19_colamp_a_m1	C2C2gata	588	0.0511015
MADS_tnt.SVP_colamp_v3b_m1	MADS	173	0.0498251
SBP_tnt.SPL5_colamp_a_m1	SBP	15	0.0453115
C2H2_tnt.IDD2_col_a_m1	C2H2	391	0.0451438
HSF_tnt.HSF7_colamp_a_m1	HSF	44	0.0423858
E2FDP_tnt.DEL1_col_a_m1	E2FDP	159	0.0379292
C2H2_tnt.STZ_col_m1	C2H2	155	0.0288081
NAC_tnt.VND6_colamp_a_m1	NAC	4	0.0285615
NAC_tnt.NST1_col_v31_m1	NAC	9	0.0238099
Homeobox_tnt.HAT1_colamp_a_m1	Homeobox	13	0.0236216
BBRBPC_tnt.BPC1_col_a_m1	BBRBPC	122	0.0232353
MYB_tnt.MYB65_col200_a_m1	MYB	33	0.0225183
NAC_tnt.ANAC016_colamp_a_m1	NAC	34	0.0219785
TF_tnt.ETTIN_dum_m1	ARF	353	0.0189611
WRKY_tnt.WRKY21_colamp_a_m1	WRKY	8	0.0177205
ZFHD_tnt.ATHB23_col_b_m1	ZFHD	119	0.0172914
C2C2dof_tnt.dof42_col_a_m1	C2C2dof	184	0.0147149
CAMTA_tnt.CAMTA5_col_a_m1	CAMTA	115	0.00647219
G2like_tnt.AT1G49560_col_a_m1	G2like	265	0.0051143
TF_tnt.Dof5.7_dum_m1	C2C2dof	539	0.00357376
AP2EREBP_tnt.CEJ1_col_a_m1	AP2EREBP	40	0.00129601
NAC_tnt.ANAC004_col_a_m1	NAC	35	0.00106276
WRKY_tnt.WRKY40_colamp_a_m1	WRKY	16	-0.00158713
NAC_tnt.SMB_colamp_a_m1	NAC	9	-0.00220654
bZIP_tnt.AREB3_col_v31_m1	bZIP	27	-0.00809049
BSD_tnt.AT1G10720_col_a_m1	BSD	48	-0.00963626
WRKY_tnt.WRKY46_colamp_a_m1	WRKY	41	-0.0100401
C2C2dof_tnt.AT5G02460_colamp_a_m1	C2C2dof	17	-0.0112589
MYB_tnt.MYB88_col_a_m1	MYB	333	-0.0179726
C2H2_tnt.IDD4_col_a_m1	C2H2	51	-0.0189906
NAC_tnt.ANAC017_colamp_v31_m1	NAC	9	-0.0216365
LOBAS2_tnt.LBD23_col_a_m1	LOBAS2	149	-0.0257397
bHLH_tnt.bHLH122_col100_a_m1	bHLH	205	-0.026964
WRKY_tnt.WRKY24_colamp_a_m1	WRKY	2	-0.0294377
G2like_tnt.At1g25550_col_m1	G2like	65	-0.0309894
AP2EREBP_tnt.At1g75490_colamp_a_m1	AP2EREBP	104	-0.0315523
BZR_tnt.At4g36780_colamp_a_m1	BZR	20	-0.0404597
ARID_tnt.At1g76110_colamp_a_m1	ARID	258	-0.0476797
NAC_tnt.ANAC079_colamp_a_m1	NAC	92	-0.0567576
HB_tnt.ATHB5_colamp_a_m1	HB	23	-0.0618172
MYB_tnt.MYB99_col_a_m1	MYB	17	-0.0655988
AP2EREBP_tnt.ERF105_colamp_a_m1	AP2EREBP	108	-0.0720892
WRKY_tnt.WRKY33_col_a_m1	WRKY	3	-0.0732698
WRKY_tnt.WRKY27_col_a_m1	WRKY	13	-0.0755066
TF_tnt.CCA1_2_dum_m1	MYBrelated	97	-0.0779345
ARID_tnt.AT1G04880_colamp_a_m1	ARID	68	-0.078363
bZIP_tnt.VIP1_col_v3a_m1	bZIP	54	-0.0789625
REM_tnt.REM19_col_a_m1	REM	1995	-0.0811534
AP2EREBP_tnt.DREB26_col_a_m1	AP2EREBP	61	-0.0824369
C2H2_tnt.WIP5_colamp_a_m1	C2H2	46	-0.0826181
BZR_tnt.At1g78700_colamp_a_m1	BZR	12	-0.0835501
AP2EREBP_tnt.AT1G28160_col_a_m1	AP2EREBP	59	-0.0852913
MYB_tnt.MYB13_col_a_m1	MYB	9	-0.0889632
AP2EREBP_tnt.ERF104_colamp_a_m1	AP2EREBP	128	-0.0891353
G2like_tnt.AT5G45580_col_a_m1	G2like	39	-0.0945747
MYB_tnt.MYB77_col_a_m1	MYB	8	-0.0956811
C2H2_tnt.IDD7_col_a_m1	C2H2	10	-0.0983077
bZIP_tnt.bZIP69_colamp_a_m1	bZIP	120	-0.100751
MYB_tnt.MYB93_colamp_a_m1	MYB	43	-0.101809
HB_tnt.ATHB53_col_a_m1	HB	25	-0.102455
AP2EREBP_tnt.ESE1_colamp_a_m1	AP2EREBP	127	-0.102884
TF_tnt.At5g28300_dum_m1	Trihelix	155	-0.104654
WRKY_tnt.WRKY59_col_a_m1	WRKY	38	-0.111627
Homeobox_tnt.ATHB18_col_a_m1	Homeobox	6	-0.112625
MYBrelated_tnt.At1g49010_colamp_a_m1	MYBrelated	9	-0.113192
WRKY_tnt.WRKY55_col_a_m1	WRKY	8	-0.117393
NAC_tnt.ANAC096_colamp_a_m1	NAC	7	-0.118501
MYBrelated_tnt.At5g08520_colamp_a_m1	MYBrelated	41	-0.118517
WRKY_tnt.WRKY15_col_b_m1	WRKY	1	-0.11939
Homeobox_tnt.ATHB7_col_a_m1	Homeobox	44	-0.121469
NAC_tnt.VND4_col_m1	NAC	10	-0.126361
C2C2dof_tnt.CDF3_col_a_m1	C2C2dof	80	-0.129001
SBP_tnt.SPL9_colamp_a_m1	SBP	26	-0.130478
AP2EREBP_tnt.At1g75490_col_a_m1	AP2EREBP	186	-0.131374
AP2EREBP_tnt.At5g65130_colamp_a_m1	AP2EREBP	17	-0.137634
AP2EREBP_tnt.ERF8_col_a_m1	AP2EREBP	345	-0.137864
bZIP_tnt.bZIP52_colamp_a_m1	bZIP	59	-0.142003
C2C2dof_tnt.At1g64620_100ng20cy_b_m1	C2C2dof	63	-0.14495
MADS_tnt.AGL15_col_a_m1	MADS	26	-0.148077
MYB_tnt.MYB99_colamp_a_m1	MYB	7	-0.14814
MYB_tnt.MYB88_colamp_a_m1	MYB	211	-0.149682
C3H_tnt.AT5G63260_col_a_m1	C3H	20	-0.150411
REM_tnt.REM19_colamp_a_m1	REM	1389	-0.154416
G2like_tnt.At2g01060_col_m1	G2like	40	-0.154624
FAR1_tnt.FAR1_colamp_a_m1	FAR1	175	-0.156711
TCP_tnt.At2g45680_colamp_a_m1	TCP	119	-0.157259
HB_tnt.WOX11_col_a_m1	HB	55	-0.161877
MYB_tnt.MYB56_colamp_a_m1	MYB	29	-0.168073
TF_tnt.MYB111_2_dum_m1	MYB	37	-0.176414
Homeobox_tnt.PDF2_col_m1	Homeobox	43	-0.179163
C2C2dof_tnt.OBP1_col_a_m1	C2C2dof	175	-0.18253
TF_tnt.ARR11_2_dum_m1	ARR	215	-0.182626
TCP_tnt.TCP14_col_b_m1	TCP	57	-0.183976
AP2EREBP_tnt.CRF10_col100_a_m1	AP2EREBP	159	-0.18844
SBP_tnt.SPL9_col_a_m1	SBP	27	-0.188723
AP2EREBP_tnt.At1g19210_col_a_m1	AP2EREBP	148	-0.189703
NAC_tnt.ANAC016_col_a_m1	NAC	50	-0.190525
AP2EREBP_tnt.At1g19210_colamp_a_m1	AP2EREBP	108	-0.190791
NAC_tnt.VND3_colamp_a_m1	NAC	10	-0.191979
AP2EREBP_tnt.ERF13_col_b_m1	AP2EREBP	72	-0.193277
AP2EREBP_tnt.At4g16750_col_a_m1	AP2EREBP	154	-0.20259
TF_tnt.MYB59_dum_m1	MYB	47	-0.20397
bHLH_tnt.bHLH74_colamp_a_m1	bHLH	56	-0.20641
MYB_tnt.MYB55_col_m1	MYB	155	-0.207057
AP2EREBP_tnt.ERF4_colamp_a_m1	AP2EREBP	25	-0.208965
MYB_tnt.MYB116_colamp_a_m1	MYB	62	-0.209866
WRKY_tnt.WRKY29_col_a_m1	WRKY	9	-0.210093
MYBrelated_tnt.RVE1_col_a_m1	MYBrelated	27	-0.215052
E2FDP_tnt.E2FA_col_a_m1	E2FDP	59	-0.217161
NAC_tnt.ANAC062_col_m1	NAC	19	-0.217943
MYB_tnt.MYB57_col_a_m1	MYB	11	-0.219636
GRF_tnt.GRF9_colamp_a_m1	GRF	102	-0.233025
TF_tnt.ANAC55_dum_m1	NAC	55	-0.233487
TCP_tnt.TCP24_colamp_a_m1	TCP	175	-0.233838
AP2EREBP_tnt.ESE1_col_a_m1	AP2EREBP	139	-0.234847
G2like_tnt.At3g04030_colamp_a_m1	G2like	32	-0.238678
HSF_tnt.HSF21_col_a_m1	HSF	43	-0.246099
AP2EREBP_tnt.At4g31060_colamp_a_m1	AP2EREBP	33	-0.246679
bZIP_tnt.GBF3_colamp_m1	bZIP	39	-0.249096
NAC_tnt.ANAC094_col_a_m1	NAC	90	-0.254239
MYBrelated_tnt.TRP2_col_a_m1	MYBrelated	103	-0.25516
WRKY_tnt.WRKY3_col_a_m1	WRKY	3	-0.25628
TCP_tnt.At5g08330_colamp_a_m1	TCP	55	-0.261925
SBP_tnt.SPL11_col100_a_m1	SBP	93	-0.26484
C2H2_tnt.AT2G15740_col_a_m1	C2H2	1211	-0.266549
AP2EREBP_tnt.At4g28140_colamp_a_m1	AP2EREBP	79	-0.267607
MYB_tnt.ATY13_colamp_a_m1	MYB	66	-0.268715
DBP_tnt.AT3G51470_col_a_m1	DBP	108	-0.271204
MYBrelated_tnt.At1g74840_colamp_a_m1	MYBrelated	40	-0.272325
Homeobox_tnt.WUS1_colamp_a_m1	Homeobox	255	-0.27649
BZR_tnt.At1g78700_col_a_m1	BZR	46	-0.278748
TCP_tnt.TCP24_col_m1	TCP	36	-0.279346
WRKY_tnt.WRKY29_colamp_a_m1	WRKY	3	-0.284274
MYB_tnt.MYB61_col_a_m1	MYB	18	-0.287746
bHLH_tnt.bHLH104_col_b_m1	bHLH	75	-0.287861
C2C2COlike_tnt.AT4G27900_col_a_m1	C2C2COlike	124	-0.290102
AP2EREBP_tnt.At2g33710_col_m1	AP2EREBP	30	-0.290855
AP2EREBP_tnt.At1g36060_col_a_m1	AP2EREBP	87	-0.29253
MADS_tnt.AGL16_colamp_a_m1	MADS	38	-0.295919
MYB_tnt.MYB30_col_a_m1	MYB	81	-0.299256
MYB_tnt.MYB17_colamp_a_m1	MYB	3	-0.30284
MYB_tnt.MS188_colamp_a_m1	MYB	7	-0.303257
NAC_tnt.VND3_col_m1	NAC	6	-0.303737
NAC_tnt.ANAC096_col_m1	NAC	29	-0.305354
C2C2dof_tnt.dof45_colamp_a_m1	C2C2dof	70	-0.307819
AP2EREBP_tnt.ERF105_col_m1	AP2EREBP	171	-0.308333
C2C2dof_tnt.At3g45610_colamp_a_m1	C2C2dof	83	-0.312197
BZR_tnt.At4g36780_col_a_m1	BZR	31	-0.314395
MYBrelated_tnt.At5g05790_col_a_m1	MYBrelated	87	-0.317628
TCP_tnt.TCP3_col_m1	TCP	31	-0.321042
C2C2dof_tnt.At4g38000_colamp_a_m1	C2C2dof	30	-0.321553
C2C2YABBY_tnt.CRC_col_a_m1	C2C2YABBY	58	-0.328315
BES1_tnt.BAM8_col_a_m1	BES1	45	-0.328539
MYBrelated_tnt.At1g49010_col_a_m1	MYBrelated	90	-0.330192
AP2EREBP_tnt.RAP26_col_a_m1	AP2EREBP	49	-0.333554
WRKY_tnt.WRKY26_colamp_a_m1	WRKY	4	-0.335737
C2H2_tnt.AT5G22990_col_a_m1	C2H2	777	-0.336729
AP2EREBP_tnt.AT3G60490_colamp_a_m1	AP2EREBP	2	-0.33783
WRKY_tnt.WRKY17_colamp_a_m1	WRKY	26	-0.342606
TCP_tnt.TCP16_colamp_a_m1	TCP	112	-0.343224
WRKY_tnt.WRKY31_colamp_a_m1	WRKY	2	-0.344378
TCP_tnt.TCP20_colamp_a_m1	TCP	47	-0.345768
AP2EREBP_tnt.AT1G44830_col_a_m1	AP2EREBP	190	-0.346557
bZIP_tnt.bZIP3_col_a_m1	bZIP	6	-0.34817
TF_tnt.REM1_dum_m1	REM	120	-0.350665
bZIP_tnt.ABI5_colamp_v3b_m1	bZIP	41	-0.357237
AP2EREBP_tnt.RAP21_col_a_m1	AP2EREBP	36	-0.357892
GRF_tnt.AtGRF6_col_a_m1	GRF	147	-0.358837
TCP_tnt.TCP7_col_a_m1	TCP	176	-0.36011
TF_tnt.TCP23_dum_m1	TCP	362	-0.362442
bZIP_tnt.bZIP48_col_a_m1	bZIP	38	-0.365316
bZIP_tnt.TGA10_col_a_m1	bZIP	40	-0.367079
WRKY_tnt.WRKY6_colamp_a_m1	WRKY	4	-0.372155
MYB_tnt.MYB60_col_m1	MYB	81	-0.374313
TCP_tnt.At1g69690_col_a_m1	TCP	60	-0.37525
NAC_tnt.ANAC057_col_a_m1	NAC	10	-0.378445
G2like_tnt.At3g12730_colamp_a_m1	G2like	22	-0.391327
MYBrelated_tnt.LHY1_col_a_m1	MYBrelated	8	-0.392942
MYB_tnt.MYB98_col_a_m1	MYB	103	-0.392957
BBRBPC_tnt.BPC6_col_a_m1	BBRBPC	135	-0.394251
AP2EREBP_tnt.ERF4_col_a_m1	AP2EREBP	41	-0.395586
MYBrelated_tnt.At3g11280_col_a_m1	MYBrelated	64	-0.395947
MYBrelated_tnt.At1g74840_col100_a_m1	MYBrelated	64	-0.396679
TCP_tnt.At2g45680_col_b_m1	TCP	57	-0.401208
C2C2gata_tnt.GATA20_colamp_a_m1	C2C2gata	184	-0.404616
MYBrelated_tnt.AT5G61620_colamp_a_m1	MYBrelated	12	-0.405219
MYB_tnt.MYB107_colamp_a_m1	MYB	21	-0.406525
MYB_tnt.MYB3R1_col_a_m1	MYB	22	-0.407594
MYB_tnt.MYB118_colamp_a_m1	MYB	32	-0.409514
SBP_tnt.SPL15_col_a_m1	SBP	68	-0.410501
C2C2dof_tnt.At5g62940_col_a_m1	C2C2dof	105	-0.411813
WRKY_tnt.WRKY40_col_m1	WRKY	15	-0.414606
AP2EREBP_tnt.ERF38_col_a_m1	AP2EREBP	31	-0.415751
MYB_tnt.MYB10_col_a_m1	MYB	12	-0.420484
C2C2dof_tnt.dof43_col_a_m1	C2C2dof	294	-0.430579
NAC_tnt.ANAC045_col_a_m1	NAC	5	-0.43141
TF_tnt.ZAT2_dum_m1	C2H2	135	-0.431493
WRKY_tnt.WRKY26_col_a_m1	WRKY	15	-0.431705
C2H2_tnt.AtIDD11_colamp_a_m1	C2H2	8	-0.433966
AP2EREBP_tnt.DEAR5_col_a_m1	AP2EREBP	4	-0.434646
MYBrelated_tnt.AT3G10113_col_a_m1	MYBrelated	57	-0.437815
NAC_tnt.ANAC053_colamp_a_m1	NAC	19	-0.438153
TF_tnt.ETTIN_2_dum_m1	ARF	170	-0.439326
FAR1_tnt.FAR1_col_a_m1	FAR1	270	-0.443859
AP2EREBP_tnt.ABR1_colamp_a_m1	AP2EREBP	30	-0.446437
bZIP_tnt.TGA9_colamp_a_m1	bZIP	48	-0.44877
TCP_tnt.TCP17_colamp_a_m1	TCP	76	-0.450381
TF_tnt.PIF4_dum_m1	TF	65	-0.450434
AP2EREBP_tnt.ERF7_colamp_a_m1	AP2EREBP	31	-0.451075
MYB_tnt.MYB10_colamp_a_m1	MYB	4	-0.453807
Homeobox_tnt.ATHB20_colamp_a_m1	Homeobox	6	-0.45643
AP2EREBP_tnt.AT1G01250_col_a_m1	AP2EREBP	24	-0.457439
SBP_tnt.SPL5_col_a_m1	SBP	13	-0.459044
C2C2dof_tnt.AT1G69570_colamp_a_m1	C2C2dof	207	-0.459411
TF_tnt.ATERF1_dum_m1	AP2EREBP	201	-0.462575
AP2EREBP_tnt.ERF3_col_a_m1	AP2EREBP	29	-0.462606
WRKY_tnt.WRKY25_colamp_a_m1	WRKY	7	-0.469044
TCP_tnt.At1g72010_col_m1	TCP	45	-0.471544
TF_tnt.ORA47_dum_m1	AP2EREBP	346	-0.47239
C2H2_tnt.MGP_colamp_a_m1	C2H2	8	-0.473613
MYB_tnt.MYB40_col_a_m1	MYB	15	-0.474589
MYB_tnt.MYB65_colamp_a_m1	MYB	33	-0.477691
G2like_tnt.KAN2_col_a_m1	G2like	80	-0.478036
AP2EREBP_tnt.ERF2_colamp_a_m1	AP2EREBP	87	-0.480655
bZIP_tnt.bZIP18_col_v31_m1	bZIP	80	-0.483725
NAC_tnt.ANAC042_col_a_m1	NAC	118	-0.48556
LOBAS2_tnt.AS2_col_a_m1	LOBAS2	325	-0.485849
bZIP_tnt.GBF5_colamp_a_m1	bZIP	2	-0.48659
ND_tnt.AT2G28920_col_a_m1	ND	8	-0.495218
WRKY_tnt.WRKY47_col_a_m1	WRKY	166	-0.496752
C2C2gata_tnt.GATA6_col200_a_m1	C2C2gata	55	-0.496874
MYBrelated_tnt.AT5G61620_col_a_m1	MYBrelated	48	-0.49782
NAC_tnt.CUC3_colamp_a_m1	NAC	1	-0.499196
LOBAS2_tnt.LBD18_col_a_m1	LOBAS2	114	-0.50123
bZIP_tnt.bZIP16_col_v3a_m1	bZIP	41	-0.506211
bZIP_tnt.TGA1_colamp_a_m1	bZIP	11	-0.508214
C2H2_tnt.STZ_colamp_a_m1	C2H2	235	-0.508833
MYB_tnt.MYB49_colamp_a_m1	MYB	6	-0.511229
MYBrelated_tnt.At5g52660_colamp_a_m1	MYBrelated	33	-0.51221
bHLH_tnt.BIM2_colamp_m1	bHLH	35	-0.513762
GeBP_tnt.AT4G00250_col_a_m1	GeBP	47	-0.523495
AP2EREBP_tnt.ERF115_col_a_m1	AP2EREBP	702	-0.525268
AP2EREBP_tnt.RRTF1_col_a_m1	AP2EREBP	83	-0.526071
AP2EREBP_tnt.DEAR3_col_a_m1	AP2EREBP	11	-0.526248
TCP_tnt.At1g69690_colamp_a_m1	TCP	90	-0.526998
MYBrelated_tnt.TBP3_col_a_m1	MYBrelated	90	-0.529508
AP2EREBP_tnt.ERF73_col_a_m1	AP2EREBP	32	-0.530056
AP2EREBP_tnt.ERF115_colamp_a_m1	AP2EREBP	170	-0.532073
TCP_tnt.TCP16_col_a_m1	TCP	150	-0.535696
WRKY_tnt.WRKY22_col_m1	WRKY	3	-0.537016
TF_tnt.WOX13_dum_m1	HB	230	-0.540199
C2C2dof_tnt.OBP4_colamp_a_m1	C2C2dof	21	-0.541122
TCP_tnt.PTF1_colamp_a_m1	TCP	48	-0.543136
bZIP_tnt.GBF6_colamp_a_m1	bZIP	12	-0.543913
TF_tnt.MYC2_dum_m1	TF	29	-0.551071
MYB_tnt.ATY13_col_a_m1	MYB	34	-0.552142
BBRBPC_tnt.BPC1_colamp_a_m1	BBRBPC	606	-0.552488
MYB_tnt.MYB55_colamp_a_m1	MYB	19	-0.55522
TF_tnt.PIF5_dum_m1	bHLH	103	-0.556387
MYB_tnt.MYB13_colamp_a_m1	MYB	8	-0.558056
AP2EREBP_tnt.At4g28140_col_a_m1	AP2EREBP	204	-0.559262
GRF_tnt.GRF9_col_a_m1	GRF	179	-0.56082
AP2EREBP_tnt.TINY_col_a_m1	AP2EREBP	27	-0.565728
C3H_tnt.At5g08750_col_a_m1	C3H	245	-0.565741
TCP_tnt.At1g72010_colamp_a_m1	TCP	58	-0.566369
MYB_tnt.MYB43_col_a_m1	MYB	11	-0.566766
MYBrelated_tnt.AT1G72740_colamp_a_m1	MYBrelated	122	-0.576157
bHLH_tnt.PIF7_col_a_m1	bHLH	92	-0.579493
TF_tnt.DEAR4_2_dum_m1	AP2EREBP	274	-0.588842
C2C2dof_tnt.OBP3_colamp_a_m1	C2C2dof	213	-0.593626
NAC_tnt.NAC2_colamp_a_m1	NAC	29	-0.596321
EIL_tnt.EIN3_colamp_a_d1	EIL	194	-0.601845
Trihelix_tnt.AT3G10030_col_a_m1	Trihelix	163	-0.602759
TF_tnt.ARR11_dum_m1	ARR	113	-0.607535
NAC_tnt.AT3G12910_col_a_m1	NAC	186	-0.608492
AP2EREBP_tnt.DEAR2_col_a_m1	AP2EREBP	33	-0.609078
AP2EREBP_tnt.At5g67000_col_a_m1	AP2EREBP	291	-0.610793
AP2EREBP_tnt.PUCHI_col_a_m1	AP2EREBP	123	-0.610805
RAP2.3_2	RAP2	140	-0.615801
WRKY_tnt.WRKY65_colamp_a_m1	WRKY	1	-0.627309
AP2EREBP_tnt.RAP211_colamp_a_m1	AP2EREBP	139	-0.628249
AP2EREBP_tnt.AT1G28160_colamp_a_m1	AP2EREBP	299	-0.630471
AP2EREBP_tnt.ERF11_col_b_m1	AP2EREBP	34	-0.645614
C2H2_tnt.AT3G46070_col_a_m1	C2H2	176	-0.647347
TCP_tnt.At5g08330_col_a_m1	TCP	91	-0.650104
NAC_tnt.ANAC062_colamp_a_m1	NAC	26	-0.650425
ND_tnt.FRS9_col_a_m1	ND	234	-0.655304
NAC_tnt.VND4_colamp_a_m1	NAC	5	-0.656803
WRKY_tnt.WRKY20_col_a_m1	WRKY	29	-0.658231
PLATZ_tnt.AT2G01818_col_a_m1	PLATZ	12	-0.677469
G2like_tnt.At3g24120_col_a_m1	G2like	139	-0.679693
AP2EREBP_tnt.ERF1_colamp_a_d1	AP2EREBP	544	-0.68667
TF_tnt.ORA47_2_dum_m1	AP2EREBP	159	-0.693946
AP2EREBP_tnt.AT1G71450_colamp_a_m1	AP2EREBP	187	-0.695177
Orphan_tnt.BBX31_col_a_m1	Orphan	305	-0.697016
AP2EREBP_tnt.RAP211_col_a_m1	AP2EREBP	527	-0.698285
bZIP_tnt.bZIP28_col_a_m1	bZIP	44	-0.699043
NAC_tnt.ANAC050_colamp_a_m1	NAC	25	-0.705831
bHLH_tnt.BIM1_col_a_m1	bHLH	27	-0.708553
MYBrelated_tnt.At2g38090_col_a_m1	MYBrelated	59	-0.709394
AP2EREBP_tnt.ERF73_colamp_a_m1	AP2EREBP	124	-0.712284
TF_tnt.ZAT18_dum_m1	C2H2	60	-0.720231
HSF_tnt.HSFA6A_colamp_a_m1	HSF	58	-0.723428
C2H2_tnt.STOP1_colamp_a_m1	C2H2	134	-0.723976
WRKY_tnt.WRKY14_col_a_m1	WRKY	2	-0.725923
NAC_tnt.ANAC092_col_v3a_m1	NAC	8	-0.726883
bZIP_tnt.GBF3_col_m1	bZIP	31	-0.727501
bZIP_tnt.bZIP68_col_a_m1	bZIP	12	-0.73296
MYB_tnt.MYB94_col_b_m1	MYB	18	-0.734569
BZR_tnt.At4g18890_col_a_m1	BZR	6	-0.736048
RAP2.3_3ary	RAP2	101	-0.741244
C2H2_tnt.NUC_col_a_m1	C2H2	3	-0.741772
bHLH_tnt.bHLH34_colamp_a_m1	bHLH	33	-0.741814
TCP_tnt.TCP3_colamp_a_m1	TCP	44	-0.741976
ZFHD_tnt.ATHB24_col_a_m1	ZFHD	7	-0.742633
SBP_tnt.SPL1_colamp_a_m1	SBP	27	-0.74405
TCP_tnt.PTF1_col_a_m1	TCP	86	-0.744265
CAMTA_tnt.CAMTA1_col_a_m1	CAMTA	208	-0.747499
WRKY_tnt.WRKY75_colamp_a_m1	WRKY	1	-0.754077
C2H2_tnt.At5g04390_col200_a_m1	C2H2	189	-0.757138
BES1_tnt.BAM8_colamp_a_m1	BES1	37	-0.757904
AP2EREBP_tnt.ERF5_colamp_a_m1	AP2EREBP	90	-0.775117
RAP2.3	RAP2	429	-0.779958
AP2EREBP_tnt.Rap210_col_a_m1	AP2EREBP	40	-0.785675
bHLH_tnt.bHLH18_col_a_m1	bHLH	127	-0.790858
MYB_tnt.MYB96_col_b_m1	MYB	66	-0.80027
NAC_tnt.ANAC005_col_a_m1	NAC	21	-0.801465
BZR_tnt.At4g18890_colamp_a_m1	BZR	6	-0.803524
AP2EREBP_tnt.ERF15_colamp_a_m1	AP2EREBP	64	-0.806473
bZIP_tnt.ABF2_col_v3a_m1	bZIP	67	-0.807105
AP2EREBP_tnt.At2g33710_colamp_a_m1	AP2EREBP	151	-0.807151
G2like_tnt.At1g13300_col_a_m1	G2like	44	-0.808244
LOBAS2_tnt.LBD13_col_a_m1	LOBAS2	260	-0.808472
bZIP_tnt.TGA9_col_a_m1	bZIP	64	-0.817341
bHLH_tnt.BIM3_col_a_m1	bHLH	24	-0.837131
AP2EREBP_tnt.RAP26_colamp_a_d1	AP2EREBP	27	-0.846141
AP2EREBP_tnt.RRTF1_colamp_a_m1	AP2EREBP	21	-0.848576
NAC_tnt.ANAC017_col_m1	NAC	19	-0.855709
TF_tnt.STY1_dum_m1	SRS	97	-0.856615
bZIP_tnt.TGA3_colamp_a_m1	bZIP	18	-0.872144
AP2EREBP_tnt.ABR1_col_a_m1	AP2EREBP	165	-0.8806
WRKY_tnt.WRKY50_col_a_m1	WRKY	34	-0.881623
NAC_tnt.NAC2_col_v3a_m1	NAC	22	-0.883689
bZIP_tnt.bZIP16_colamp_a_m1	bZIP	21	-0.884214
ABI3VP1_tnt.FUS3_col_a_m1	ABI3VP1	161	-0.915052
AP2EREBP_tnt.DEAR2_colamp_a_m1	AP2EREBP	6	-0.918952
TF_tnt.ATERF1_2_dum_m1	AP2EREBP	81	-0.927866
TCP_tnt.TCP17_col_a_m1	TCP	194	-0.931166
C2C2gata_tnt.GATA15_col_b_m1	C2C2gata	139	-0.937999
TF_tnt.WRKY12_dum_m1	WRKY	175	-0.938175
LOBAS2_tnt.LBD13_colamp_a_m1	LOBAS2	288	-0.978345
NAC_tnt.ANAC050_col_v3a_m1	NAC	4	-0.979587
AP2EREBP_tnt.ERF11_colamp_a_m1	AP2EREBP	23	-0.983429

### Sheet: Activators_and_Repressors_Used_In_Gene_Feature_Distribution_Analysis
Strong candidates were identified as having > 0.84 correlation with targets (n => 249) or < -0.75 correlation with targets (n => 139). These were used to identify the gene feature distribution bias between activators and repressors. Neutral motifs were also identified which showed close to 0 correlation and >92 and < 210 targets.
Motifs Indicative of Activation	No. Targets as Top Hit	Pearson’s Correlation
C3H_tnt.EMB1789_col_a_m1	329	0.84
TF_tnt.ARR14_2_dum_m1	384	0.87
ABI3VP1_tnt.AT5G60130_col_a_m1	362	0.88
ZFHD_tnt.AtHB32_col200_a_m1	279	0.88
ABI3VP1_tnt.REM16_col_a_m1	249	0.9
AP2EREBP_tnt.AIL7_col_a_m1	666	0.9
CPP_tnt.SOL1_colamp_a_m1	523	0.92
CPP_tnt.AT2G20110_col_a_m1	685	0.92
TF_tnt.LBD16_dum_m1	813	0.94
CPP_tnt.TSO1_col_a_m1	812	0.94
CPP_tnt.AT2G20110_colamp_a_m1	319	0.95
CPP_tnt.TCX2_col_a_m1	395	0.95
ABI3VP1_tnt.AT5G60130_colamp_a_m1	394	0.97
CPP_tnt.SOL1_col_m1	648	0.98
Motifs Indicative of Repression	No. Targets as Top Hit	Pearson’s Correlation
LOBAS2_tnt.LBD13_colamp_a_m1	288	-0.98
TF_tnt.WRKY12_dum_m1	175	-0.94
C2C2gata_tnt.GATA15_col_b_m1	139	-0.94
TCP_tnt.TCP17_col_a_m1	194	-0.93
ABI3VP1_tnt.FUS3_col_a_m1	161	-0.92
AP2EREBP_tnt.ABR1_col_a_m1	165	-0.88
LOBAS2_tnt.LBD13_col_a_m1	260	-0.81
AP2EREBP_tnt.At2g33710_colamp_a_m1	151	-0.81
RAP2.3	429	-0.78
C2H2_tnt.At5g04390_col200_a_m1	189	-0.76
CAMTA_tnt.CAMTA1_col_a_m1	208	-0.75
Motifs with neutral Role	No. Targets as Top Hit	Pearson’s Correlation
NAC_tnt.ANAC079_colamp_a_m1	92	-0.0567576
TF_tnt.CCA1_2_dum_m1	97	-0.0779345
AP2EREBP_tnt.At1g75490_colamp_a_m1	104	-0.0315523
AP2EREBP_tnt.ERF105_colamp_a_m1	108	-0.0720892
ZFHD_tnt.ATHB34_col_a_m1	108	0.0592917
CAMTA_tnt.CAMTA5_col_a_m1	115	0.00647219
ZFHD_tnt.ATHB23_col_b_m1	119	0.0172914
BBRBPC_tnt.BPC1_col_a_m1	122	0.0232353
AP2EREBP_tnt.ERF104_colamp_a_m1	128	-0.0891353
LOBAS2_tnt.LBD23_col_a_m1	149	-0.0257397
C2H2_tnt.STZ_col_m1	155	0.0288081
E2FDP_tnt.DEL1_col_a_m1	159	0.0379292
C2C2dof_tnt.Adof1_col_a_m1	165	0.0712801
MADS_tnt.SVP_colamp_v3b_m1	173	0.0498251
LOBAS2_tnt.LBD23_colamp_a_m1	176	0.0576691
C2C2dof_tnt.dof42_col_a_m1	184	0.0147149
bHLH_tnt.bHLH122_col100_a_m1	205	-0.026964
G2like_tnt.At2g03500_colamp_a_m1	210	0.0819281

### Sheet: Frequency_of_Motifs_By_Gene_Feature
Summary of data used for both plotting and statistical testing. For each gene feature, the total and percentage of motifs for each class were found.
	Feature	Frequency	Percentage	Regulator Class
	CDS	723	27.3864	+ve
	five_prime_UTR	173	6.55303	+ve
	intron	549	20.7955	+ve
	prom	1107	41.9318	+ve
	three_prime_UTR	88	3.33333	+ve
	CDS	824	55.0802	-ve
	five_prime_UTR	119	7.95455	-ve
	intron	108	7.21925	-ve
	prom	381	25.4679	-ve
	three_prime_UTR	64	4.27807	-ve
	CDS	532	43.3225	Neutral
	five_prime_UTR	85	6.92182	Neutral
	intron	158	12.8664	Neutral
	prom	400	32.5733	Neutral
	three_prime_UTR	53	4.31596	Neutral

### Sheet: Goodness_Of_Fit_Tests
Goodness of Fit tests were done testing the null hypothesis that there is no difference in the frequency of motifs being found in each feature.
Promoters				Test Results
	Observed	Expected
Positive	1107	950		p-value is < .00001
Negative	381	538		Chi^2 value is 72
Exons
	Observed	Expected
Positive	723	987		p-value is < .00001
Negative	824	560		Chi^2 value is 195
Introns
	Observed	Expected
Positive	549	419		p-value is < .00001
Negative	108	238		Chi^2 value is 111
5’UTR
	Observed	Expected
Positive	173	186		p-value is .11363
Negative	119	106		Chi^2 value is 2.503
3’UTR
	Observed	Expected
Positive	88	97		p-value is .12873
Negative	64	55		Chi^2 value is 2.308
